# Multimodal data analysis reveals asynchronous aging dynamics across female reproductive organs

**DOI:** 10.1101/2025.05.16.654406

**Authors:** Oleksandra Soldatkina, Laura Ventura-San Pedro, Allal El Hommad, Jose Miguel Ramirez, Aida Ripoll-Cladellas, Maria Sopena-Rios, Jaume Ordi, Natàlia Pujol-Gualdo, Marta Melé

## Abstract

Female reproductive aging is a complex process with profound systemic health implications, yet the molecular and structural dynamics of aging across reproductive organs and tissues remain largely unexplored. Here, we integrate deep learning-based analysis of 1,112 histological images with RNA-seq data from 659 samples across seven reproductive organs in 304 female donors aged 20-70 years. We show that female reproductive organs and tissues have asynchronous aging dynamics: while the ovary and vagina age gradually, the uterus undergoes an abrupt transcriptional and cellular transition around the age of menopause. Tissue segmentation highlights that the myometrium in the uterine wall is the most age-affected tissue, marked by extracellular matrix remodeling and immune activation. Across reproductive organs, the epithelial tissue is also strongly affected by age, with the vaginal epithelium showing a unique sharp menopausal transition. Integration via multi-omics factor analysis links these tissue-specific histological transformations to specific molecular shifts, many with nonlinear expression trajectories and enriched in heritable reproductive traits such as pelvic organ prolapse and age at menarche. These findings position menopause as a key inflection point in female aging and provide insights with tissue-specific focus to support healthier menopausal transitions and reduce age-related disease risk.
