## Extended Data Table 1 for "Multimodal data analysis reveals asynchronous aging dynamics across female reproductive organs"

### Sheet: EDT1
	Extended Data table 1. Parameters of training, accuracy, and sample sizes in training, testing and validation of the age group CNN classifiers.
	Parameters	Dropout	γ (gamma)	Patience	δ (delta)	learning rate
	Tested range	[0.3, 0.4, 0.5]	[0.3, 0.4, 0.5, 0.6, 0.7, 0.8]	10	0.001	0.001
	Uterus	0.5	0.3	10	0.001	0.001
	Ovary	0.3	0.3	10	0.001	0.001
	Vagina	0.4	0.4	10	0.001	0.001
	Breast	0.4	0.3	10	0.001	0.001
	Organ	Metric	acc	bal.acc	f1.score	precision	recall	sensit	specif
	Uterus	Per-donor	1	1	1	1	1	1	1
	Ovary	Per-donor	1	1	1	1	1	1	1
	Vagina	Per-donor	1	1	1	1	1	1	1
	Breast	Per-donor	0.785714	0.744444	0.666667	0.75	0.6	0.6	0.888889
	Uterus	Per-tile	0.941176	0.923578	0.910299	0.958042	0.867089	0.867089	0.980066
	Ovary	Per-tile	0.837143	0.804633	0.757447	0.872549	0.669173	0.669173	0.940092
	Vagina	Per-tile	0.78423	0.763052	0.675741	0.649231	0.704508	0.704508	0.821596
	Breast	Per-tile	0.677852	0.670661	0.625	0.666667	0.588235	0.588235	0.753086
			Number of tiles in training/middle/validation
	Organ	#Donors	Train/Test	Old	Young	Middle age	Validation Set
	Uterus	222	1780/593	1098/366	682/227	3022	459
	Ovary	245	1600/811	1200/400	609/203	3114	350
	Vagina	257	9746/3247	6940/2312	2806/935	17755	1877
	Breast	304	1599/533	1087/362	512/171	2756	298
