## Extended Data Table 2 for "Multimodal data analysis reveals asynchronous aging dynamics across female reproductive organs"

### Sheet: EDT2
Extended Data Table 2. Tests for nonlinearity and changepoints. Davies test performed on model predictions across age. Age of change defined as age of maximum slope (see methods)
Model	Organ	Tissue/Structure	Number of samples	Davies test p.value	Age of maximum change
CNN on images	Uterus	whole	222	3.384e-06	53.7
	Ovary	whole	245	0.1586	NA
	Vagina	whole	257	0.7155	NA
Random forest on RNAseq	Uterus	whole	130	4.313e-06	51.1
	Ovary	whole	169	0.3065	NA
Elastic Net on tile representations	Uterus	Myometrium	222	1.307e-05	53.7
		Vessels	222	0.0001556	53.7
	Ovary	Cortex	245	0.04669	54
		Corpora	245	0.1246	NA
		Medulla	245	1	NA
	Vagina	Epithelium	257	0.02771	51.7
		Lamina Propria	257	0.5158	NA
		Stroma	257	0.4368	NA
		Vessels	257	0.405	NA
