## Extended Data Table 3 for "Multimodal data analysis reveals asynchronous aging dynamics across female reproductive organs"

### Sheet: EDT 3
Extended Data Table 3. Random forest classifiers statistics across organs.
Organ	Number of samples	Young	Middle	Old	Accuracy
Uterus	130	29	77	24	0.942
Ovary	169	33	95	41	0.911
Vagina	146	23	84	39	0.708
Across model parameters
ntree	50
nodesize	10
maxnodes	100
number of features (genes)	1000
cv	5
