## Extended Data Table 4 for "Multimodal data analysis reveals asynchronous aging dynamics across female reproductive organs"

### Sheet: EDT4
Extended Data Table 4. MOFA factors’ correlation with age and their corresponding adjusted p-values (left) and variance explained of each data modality per factor within each organ.
Uterus
Variance explained (%)					Correlations
Factor	gene expression	endometrium	myometrium	vessels	Factor	r	adj_p_val
Factor1	0.00579357	36.0347	19.7108	5.63635	Factor1	0.235148	0.0110557
Factor2	0.711811	11.538	14.5688	15.8807	Factor2	0.233101	0.0117963
Factor3	0.0172496	3.07557	14.1933	15.2976	Factor3	0.277434	0.00256879
Factor4	4.52903	2.54043	8.51137	5.61406	Factor4	0.306853	0.000807155
Factor5	0.272733	2.4234	10.0867	6.09375	Factor5	-0.175356	1
Factor6	7.15613	0.00168085	2.94431	2.56818	Factor6	0.466735	1.28443e-07
Factor7	5.70564	0.451511	0.010103	0.000834465	Factor7	-0.152962	1
Factor8	3.58278	0.00120401	0.00206232	0.000971556	Factor8	0.0771266	1
Factor9	3.42147	0.00271797	0.0140309	0.00107288	Factor9	-0.0626825	1
Factor10	4.24681	0.001	0.00936389	0.00522137	Factor10	0.248023	0.00726506
Ovary
Variance explained (%)						Correlations
Factor	gene expression	cortex	medulla	vessels	corpora_albicantia	Factor	r	adj_p_val
Factor1	0.314742	26.3942	7.42171	11.012	10.3534	Factor1	-0.0197448	1
Factor2	0.0147641	12.6452	4.47741	23.6679	13.5014	Factor2	0.196644	0.0103932
Factor3	0.11332	15.712	10.2836	15.9147	6.75835	Factor3	-0.194177	0.0114163
Factor4	0.0140727	7.54787	1.41157	3.88016	34.5801	Factor4	0.0244157	1
Factor5	0.712401	0.733912	30.4291	2.23832	1.37367	Factor5	0.378724	3.82846e-07
Factor6	8.86525	0.362581	0.0626266	0.235188	0.0020504	Factor6	0.0112989	1
Factor7	4.25791	1.26799	0.837892	1.08357	1.17329	Factor7	-0.459197	3.3967e-10
Factor8	7.53157	0.142753	0.18242	0.0204802	0.0773787	Factor8	-0.0663864	1
Factor9	4.82442	0.00643134	0.496924	0.0174224	0.000816584	Factor9	0.178277	0.0203947
Factor10	3.29974	0.00888705	0.000607967	0.00233054	0.020963	Factor10	-0.00343744	1
Vagina
Variance explained (%)						Correlations
Factor	gene expression	epithelium	lamina propria	stroma	vessels	Factor	r	adj_p_val
Factor1	0.315446	1.2163	19.712	25.7712	16.6591	Factor1	-0.208304	0.0119287
Factor2	0.00628829	5.92224	11.1603	17.5523	17.216	Factor2	0.156479	1
Factor3	0.00649691	9.69071	6.38921	7.84557	16.3371	Factor3	-0.128213	1
Factor4	0.009799	1.10821	19.1424	9.26544	5.95484	Factor4	0.11121	1
Factor5	7.50654	15.4895	3.27507	1.54387	1.17181	Factor5	0.232444	0.00490192
Factor6	25.1754	0.362319	0.138021	0.111592	0.180578	Factor6	0.167565	0.0439509
Factor7	2.55773	1.13165	0.757658	1.1378	1.58973	Factor7	-0.0520584	1
Factor8	4.69525	0.0023067	0.221562	0.207567	0.474775	Factor8	-0.0400313	1
Factor9	3.18276	0.695282	0.000804663	0.00115037	0.000524521	Factor9	-0.086099	1
Factor10	1.96992	0.481677	0.0025332	0.0533998	0.0764489	Factor10	-0.014927	1
Breast
Variance explained (%)								Correlations
Factor	gene expression	stroma	nerve	lobule	gynecomastoid_hyperplasia	duct	adipose	Factor	r	adj_p_val
Factor1	0.954068	38.1165	11.4453	14.4612	3.96942	11.409	18.747	Factor1	0.00780757	1
Factor2	0.0830233	15.8339	12.1655	10.2341	7.06095	20.7305	9.33407	Factor2	0.0414478	1
Factor3	0.0548005	5.91384	24.9437	8.2006	2.49925	6.73954	1.14041	Factor3	-0.145752	1
Factor4	0.00417829	3.01753	6.34571	15.5841	8.32809	9.49055	1.36344	Factor4	-0.0597176	1
Factor5	0.120491	5.0153	1.58448	2.08584	1.00832	2.26392	24.1615	Factor5	0.162349	0.0442564
Factor6	0.585175	7.90433	3.97831	4.49958	4.32373	3.14925	10.7944	Factor6	0.217468	0.00674411
Factor7	23.7663	0.000214577	0.000488758	0.00134706	0.949878	0.00051856	1.93278	Factor7	0.0765872	1
Factor8	2.99549	1.32108	1.18054	2.81852	0.0513434	1.01373	1.99116	Factor8	-0.101147	1
Factor9	4.58631	0.0817895	0.00342727	0.0944197	0.00445247	0.412709	0.338054	Factor9	-0.176428	0.0286131
Factor10	3.14206	0.00113845	0.000327826	0.00128746	0.0168145	0.000941753	0.000268221	Factor10	0.0491844	1
