## Extended Data Table 5 for "Multimodal data analysis reveals asynchronous aging dynamics across female reproductive organs"

### Sheet: EDT5
Extended Data Table 5. GSEA with GO terms of Biological Processes (BP) of the ranked 5000 HVGs according to their weight for factors significantly correlated with donor age (FDR<0.05)
Factor 4 in uterus
GO	Description	setSize	enrichmentScore	NES	p.adjust
GO:0003677	DNA binding	297	0.329795	1.8187	3.80121e-05
GO:0003676	nucleic acid binding	381	0.30995	1.74528	3.80121e-05
GO:0005201	extracellular matrix structural constituent	74	-0.512714	-2.04344	0.00157184
GO:0030527	structural constituent of chromatin	26	0.607445	2.13835	0.0144135
GO:0000981	DNA-binding transcription factor activity, RNA polymerase II-specific	196	0.301842	1.5957	0.015669
GO:0044183	protein folding chaperone	13	0.694744	2.01484	0.0487669
GO:0022402	cell cycle process	142	0.405297	2.03235	0.000115929
GO:0071824	protein-DNA complex organization	70	0.483799	2.13554	0.00127116
GO:0006338	chromatin remodeling	59	0.508507	2.17679	0.00189399
GO:0045935	positive regulation of nucleobase-containing compound metabolic process	295	0.288063	1.58785	0.00255742
GO:0033554	cellular response to stress	248	0.302591	1.62932	0.00405141
GO:0030855	epithelial cell differentiation	169	0.33835	1.75216	0.00626515
GO:0051173	positive regulation of nitrogen compound metabolic process	457	0.245793	1.4024	0.0138869
GO:0042542	response to hydrogen peroxide	27	0.586037	2.07995	0.0144135
GO:0006457	protein folding	23	0.622811	2.0971	0.0192416
GO:0006826	iron ion transport	13	0.723072	2.09699	0.0231594
GO:0065004	protein-DNA complex assembly	23	0.61665	2.07635	0.0231594
GO:0007059	chromosome segregation	43	0.487329	1.95448	0.0231594
GO:0033993	response to lipid	258	0.273465	1.47982	0.0231594
GO:0051301	cell division	82	0.390005	1.7674	0.0236797
GO:0051726	regulation of cell cycle	141	0.328046	1.64575	0.0236797
GO:0034330	cell junction organization	167	-0.365116	-1.65742	0.0251684
GO:0008219	cell death	389	0.241544	1.36105	0.0344883
GO:0097553	calcium ion transmembrane import into cytosol	48	-0.498316	-1.8598	0.0378457
GO:0060429	epithelium development	284	0.258037	1.42326	0.0406192
GO:0006979	response to oxidative stress	69	0.403676	1.77281	0.0445072
GO:0032993	protein-DNA complex	227	0.348862	1.87368	0.000115929
GO:0031012	extracellular matrix	249	-0.386487	-1.83293	0.000368777
GO:0030312	external encapsulating structure	250	-0.384754	-1.82555	0.000368777
GO:0000785	chromatin	224	0.339271	1.81569	0.000368777
GO:0030018	Z disc	46	-0.596413	-2.23038	0.00127116
GO:0005654	nucleoplasm	420	0.25493	1.45365	0.00644342
GO:0016529	sarcoplasmic reticulum	14	-0.751887	-2.11349	0.00880016
GO:0042383	sarcolemma	42	-0.537814	-1.98552	0.0192416
GO:0016528	sarcoplasm	20	-0.659854	-2.05153	0.0261202
GO:0005788	endoplasmic reticulum lumen	89	-0.411323	-1.68958	0.0477532
Factor 6 in uterus
GO	Description	setSize	enrichmentScore	NES	p.adjust
GO:0006954	inflammatory response	257	0.46337	2.40572	3.3e-08
GO:0050778	positive regulation of immune response	173	0.472886	2.33341	3.3e-08
GO:0006952	defense response	440	0.418797	2.29695	3.3e-08
GO:0140546	defense response to symbiont	246	0.426428	2.20099	3.3e-08
GO:0098542	defense response to other organism	261	0.420419	2.19203	3.3e-08
GO:0045087	innate immune response	206	0.431178	2.17067	3.3e-08
GO:0043207	response to external biotic stimulus	350	0.40075	2.15355	3.3e-08
GO:0051707	response to other organism	350	0.40075	2.15355	3.3e-08
GO:0009607	response to biotic stimulus	358	0.396654	2.14037	3.3e-08
GO:0044419	biological process involved in interspecies interaction between organisms	372	0.387526	2.09673	3.3e-08
GO:0006955	immune response	448	0.366612	2.01294	3.3e-08
GO:0032103	positive regulation of response to external stimulus	157	0.466777	2.26379	3.83391e-08
GO:0031347	regulation of defense response	170	0.444783	2.19337	1.06485e-07
GO:0002684	positive regulation of immune system process	281	0.390168	2.03136	1.1866e-07
GO:0006909	phagocytosis	75	0.540379	2.30768	1.10018e-05
GO:0002252	immune effector process	184	0.400901	1.99909	1.88373e-05
GO:0001906	cell killing	65	0.534816	2.21521	8.95652e-05
GO:0050764	regulation of phagocytosis	37	0.640834	2.38002	9.11471e-05
GO:0006935	chemotaxis	167	0.387311	1.90744	0.000101745
GO:0042330	taxis	167	0.387311	1.90744	0.000101745
GO:0034097	response to cytokine	220	0.356457	1.81299	0.000307317
GO:0071345	cellular response to cytokine stimulus	196	0.362825	1.81629	0.000643428
GO:0046688	response to copper ion	11	0.826701	2.18543	0.000945049
GO:0030595	leukocyte chemotaxis	97	0.440441	1.98523	0.00104168
GO:0050900	leukocyte migration	143	0.386856	1.85731	0.00104168
GO:0071276	cellular response to cadmium ion	14	0.786726	2.23061	0.00145513
GO:0042119	neutrophil activation	19	0.70099	2.18731	0.00275943
GO:0006082	organic acid metabolic process	164	0.360607	1.77465	0.00325301
GO:0001909	leukocyte mediated cytotoxicity	46	0.519435	2.00102	0.00424455
GO:0045807	positive regulation of endocytosis	51	0.506296	2.007	0.00475794
GO:0008283	cell population proliferation	487	0.263818	1.46011	0.00507586
GO:0001816	cytokine production	211	0.328453	1.65478	0.00543734
GO:0046686	response to cadmium ion	17	0.713317	2.17451	0.00560182
GO:0071216	cellular response to biotic stimulus	69	0.460184	1.94334	0.00576054
GO:0019724	B cell mediated immunity	36	0.565922	2.09265	0.00618601
GO:0001817	regulation of cytokine production	207	0.320475	1.61806	0.00618601
GO:0050920	regulation of chemotaxis	87	0.419327	1.84537	0.00627387
GO:0071300	cellular response to retinoic acid	16	-0.709895	-2.00891	0.00672256
GO:0001775	cell activation	301	0.292869	1.54384	0.00802942
GO:0002831	regulation of response to biotic stimulus	97	0.40039	1.80471	0.00874953
GO:0030855	epithelial cell differentiation	169	-0.351626	-1.63651	0.0109921
GO:0044281	small molecule metabolic process	301	0.286629	1.51094	0.0117173
GO:0042219	cellular modified amino acid catabolic process	10	0.788724	2.00314	0.012062
GO:0016053	organic acid biosynthetic process	67	0.443616	1.84707	0.0129192
GO:0045088	regulation of innate immune response	83	0.416794	1.82198	0.0129192
GO:0001838	embryonic epithelial tube formation	32	-0.565114	-1.93147	0.0142993
GO:0006882	intracellular zinc ion homeostasis	12	0.746389	2.02761	0.0146738
GO:0008285	negative regulation of cell population proliferation	188	0.323871	1.61725	0.0155293
GO:0044282	small molecule catabolic process	60	0.442882	1.80294	0.0182367
GO:0007423	sensory organ development	140	-0.36891	-1.6761	0.0190021
GO:0002283	neutrophil activation involved in immune response	12	0.736153	1.9998	0.0190145
GO:0019882	antigen processing and presentation	38	0.50743	1.90575	0.0190145
GO:0045786	negative regulation of cell cycle	50	0.464766	1.83967	0.0190145
GO:0051402	neuron apoptotic process	55	0.450868	1.81098	0.0190145
GO:0009636	response to toxic substance	63	0.437324	1.80336	0.0190145
GO:0007281	germ cell development	57	-0.45955	-1.78141	0.0197664
GO:0031343	positive regulation of cell killing	21	0.617956	1.95234	0.0201391
GO:0032526	response to retinoic acid	28	-0.577665	-1.92091	0.0217859
GO:0051240	positive regulation of multicellular organismal process	468	0.251426	1.38727	0.0228345
GO:0012501	programmed cell death	387	0.258448	1.40098	0.0243784
GO:0007186	G protein-coupled receptor signaling pathway	258	0.286713	1.48822	0.0268037
GO:0046651	lymphocyte proliferation	79	0.396161	1.7087	0.0282542
GO:0060993	kidney morphogenesis	37	-0.533007	-1.89434	0.0287456
GO:0070374	positive regulation of ERK1 and ERK2 cascade	78	0.395654	1.70019	0.0287456
GO:0007267	cell-cell signaling	407	-0.275932	-1.42093	0.0294082
GO:0001525	angiogenesis	161	0.320932	1.56795	0.0294593
GO:0090277	positive regulation of peptide hormone secretion	21	-0.611268	-1.86829	0.0298739
GO:0002687	positive regulation of leukocyte migration	66	0.419784	1.74216	0.0327702
GO:0008015	blood circulation	183	0.304157	1.5158	0.0331623
GO:0090189	regulation of branching involved in ureteric bud morphogenesis	12	-0.711616	-1.87689	0.0345606
GO:0006796	phosphate-containing compound metabolic process	423	0.251101	1.37233	0.0352862
GO:0009948	anterior/posterior axis specification	14	-0.687772	-1.90914	0.0392109
GO:0007276	gamete generation	119	-0.365118	-1.6151	0.0398176
GO:0055010	ventricular cardiac muscle tissue morphogenesis	14	0.691583	1.96086	0.040084
GO:0002269	leukocyte activation involved in inflammatory response	19	0.602744	1.88075	0.0428873
GO:0061900	glial cell activation	18	0.617763	1.9014	0.0434748
GO:0035148	tube formation	39	-0.500289	-1.79523	0.0434748
GO:0001912	positive regulation of leukocyte mediated cytotoxicity	19	0.600267	1.87302	0.0450346
GO:0050865	regulation of cell activation	184	0.298073	1.48634	0.0450346
GO:1901700	response to oxygen-containing compound	401	0.246995	1.34565	0.0450346
GO:0090183	regulation of kidney development	17	-0.628573	-1.80016	0.0480865
GO:0010043	response to zinc ion	17	0.621597	1.89491	0.0481572
GO:0031640	killing of cells of another organism	26	0.541343	1.81345	0.0487988
GO:0141060	disruption of anatomical structure in another organism	26	0.541343	1.81345	0.0487988
GO:0141061	disruption of cell in another organism	26	0.541343	1.81345	0.0487988
GO:0043523	regulation of neuron apoptotic process	47	0.446886	1.7343	0.0487988
GO:0044770	cell cycle phase transition	64	0.403487	1.6743	0.0495228
GO:0038023	signaling receptor activity	342	0.32528	1.73764	9.11471e-05
GO:0060089	molecular transducer activity	342	0.32528	1.73764	9.11471e-05
GO:0016491	oxidoreductase activity	128	0.388924	1.84757	0.00324125
GO:0015075	monoatomic ion transmembrane transporter activity	128	-0.390584	-1.74062	0.00651246
GO:0008009	chemokine activity	25	0.618	2.03533	0.0096831
GO:0001540	amyloid-beta binding	28	0.591697	2.02967	0.0117173
GO:0030527	structural constituent of chromatin	26	-0.621019	-2.01448	0.0130161
GO:0005216	monoatomic ion channel activity	90	-0.403961	-1.71097	0.0282542
GO:0033218	amide binding	104	0.361405	1.65201	0.0364986
GO:0008236	serine-type peptidase activity	64	-0.424661	-1.67572	0.046169
GO:0097367	carbohydrate derivative binding	391	0.25018	1.36225	0.0481572
GO:0017171	serine hydrolase activity	65	-0.420766	-1.6718	0.0498929
GO:0030141	secretory granule	217	0.335945	1.70552	0.00288365
GO:0000786	nucleosome	28	-0.609631	-2.02721	0.00933412
GO:0009986	cell surface	285	0.295664	1.54601	0.00957411
GO:0030670	phagocytic vesicle membrane	14	0.731216	2.07323	0.0149408
GO:0009897	external side of plasma membrane	150	0.340129	1.65431	0.0222479
GO:0034702	monoatomic ion channel complex	76	-0.427907	-1.76085	0.0258001
GO:0098590	plasma membrane region	305	-0.285317	-1.43794	0.0428873
GO:0072562	blood microparticle	47	0.455186	1.76651	0.0434748
GO:0005938	cell cortex	52	-0.43788	-1.66784	0.0486125
Factor 5 in vagina
GO	Description	setSize	enrichmentScore	NES	p.adjust
GO:0002250	adaptive immune response	152	0.725568	3.04287	4.35059e-09
GO:0046649	lymphocyte activation	203	0.684795	2.99565	4.35059e-09
GO:0002768	immune response-regulating cell surface receptor signaling pathway	90	0.75625	2.99237	4.35059e-09
GO:0045321	leukocyte activation	257	0.656181	2.95931	4.35059e-09
GO:0002429	immune response-activating cell surface receptor signaling pathway	79	0.758997	2.93596	4.35059e-09
GO:0002764	immune response-regulating signaling pathway	118	0.715796	2.92532	4.35059e-09
GO:0042110	T cell activation	164	0.686331	2.89157	4.35059e-09
GO:0002757	immune response-activating signaling pathway	106	0.708182	2.86509	4.35059e-09
GO:0050851	antigen receptor-mediated signaling pathway	49	0.7899	2.81287	4.35059e-09
GO:0002253	activation of immune response	127	0.676642	2.79543	4.35059e-09
GO:0030098	lymphocyte differentiation	114	0.674218	2.76734	4.35059e-09
GO:0002521	leukocyte differentiation	152	0.659856	2.76729	4.35059e-09
GO:0001775	cell activation	291	0.604184	2.76423	4.35059e-09
GO:1903131	mononuclear cell differentiation	126	0.666903	2.75236	4.35059e-09
GO:0042113	B cell activation	56	0.748742	2.73958	4.35059e-09
GO:0002449	lymphocyte mediated immunity	90	0.692124	2.73864	4.35059e-09
GO:0031424	keratinization	44	-0.818875	-2.73599	4.35059e-09
GO:0002684	positive regulation of immune system process	290	0.597712	2.72837	4.35059e-09
GO:0046651	lymphocyte proliferation	87	0.689721	2.71758	4.35059e-09
GO:0032943	mononuclear cell proliferation	89	0.686512	2.71549	4.35059e-09
GO:0002694	regulation of leukocyte activation	164	0.641888	2.70433	4.35059e-09
GO:0070661	leukocyte proliferation	98	0.676991	2.70425	4.35059e-09
GO:0030216	keratinocyte differentiation	78	-0.735667	-2.70255	4.35059e-09
GO:0002285	lymphocyte activation involved in immune response	55	0.7401	2.69994	4.35059e-09
GO:0007159	leukocyte cell-cell adhesion	125	0.653616	2.69686	4.35059e-09
GO:0051249	regulation of lymphocyte activation	146	0.64546	2.69185	4.35059e-09
GO:0002460	adaptive immune response based on somatic recombination of immune receptors built from immunoglobulin superfamily domains	93	0.676082	2.6877	4.35059e-09
GO:0002682	regulation of immune system process	399	0.564249	2.6803	4.35059e-09
GO:0002696	positive regulation of leukocyte activation	100	0.667883	2.67886	4.35059e-09
GO:0006955	immune response	475	0.555074	2.67342	4.35059e-09
GO:0030217	T cell differentiation	91	0.671823	2.67229	4.35059e-09
GO:1903037	regulation of leukocyte cell-cell adhesion	115	0.651966	2.67036	4.35059e-09
GO:1903039	positive regulation of leukocyte cell-cell adhesion	90	0.674814	2.67014	4.35059e-09
GO:0002443	leukocyte mediated immunity	127	0.645804	2.66803	4.35059e-09
GO:0050867	positive regulation of cell activation	107	0.657798	2.66036	4.35059e-09
GO:0002366	leukocyte activation involved in immune response	90	0.671967	2.65888	4.35059e-09
GO:0002263	cell activation involved in immune response	91	0.667895	2.65667	4.35059e-09
GO:0046631	alpha-beta T cell activation	62	0.717969	2.65061	4.35059e-09
GO:0051251	positive regulation of lymphocyte activation	93	0.664433	2.64138	4.35059e-09
GO:0050778	positive regulation of immune response	184	0.611702	2.64069	4.35059e-09
GO:0022409	positive regulation of cell-cell adhesion	102	0.660735	2.63916	4.35059e-09
GO:0050865	regulation of cell activation	179	0.615001	2.63614	4.35059e-09
GO:0050863	regulation of T cell activation	119	0.642064	2.63545	4.35059e-09
GO:0050776	regulation of immune response	229	0.59116	2.62459	4.35059e-09
GO:0050870	positive regulation of T cell activation	80	0.677744	2.62045	4.35059e-09
GO:0030097	hemopoiesis	208	0.59221	2.58947	4.35059e-09
GO:0009913	epidermal cell differentiation	98	-0.67461	-2.58527	4.35059e-09
GO:0070663	regulation of leukocyte proliferation	80	0.668589	2.58506	4.35059e-09
GO:0050852	T cell receptor signaling pathway	32	0.812732	2.58399	4.35059e-09
GO:0050670	regulation of lymphocyte proliferation	75	0.666507	2.55127	4.35059e-09
GO:0032944	regulation of mononuclear cell proliferation	76	0.664652	2.55071	4.35059e-09
GO:0009615	response to virus	62	0.690582	2.5495	4.35059e-09
GO:0002252	immune effector process	191	0.581703	2.51804	4.35059e-09
GO:0022407	regulation of cell-cell adhesion	143	0.596191	2.48842	4.35059e-09
GO:0043588	skin development	128	-0.622882	-2.48216	4.35059e-09
GO:0008544	epidermis development	155	-0.607976	-2.46476	4.35059e-09
GO:0045785	positive regulation of cell adhesion	148	0.586432	2.45469	4.35059e-09
GO:0030155	regulation of cell adhesion	228	0.528388	2.3448	4.35059e-09
GO:0002683	negative regulation of immune system process	131	0.558814	2.30825	4.35059e-09
GO:0050900	leukocyte migration	154	0.544686	2.2959	4.35059e-09
GO:0044419	biological process involved in interspecies interaction between organisms	413	0.47146	2.24604	4.35059e-09
GO:0051707	response to other organism	382	0.472545	2.2374	4.35059e-09
GO:0001819	positive regulation of cytokine production	152	0.530289	2.22391	4.35059e-09
GO:0043207	response to external biotic stimulus	383	0.46885	2.21752	4.35059e-09
GO:0009607	response to biotic stimulus	388	0.468627	2.21732	4.35059e-09
GO:0045087	innate immune response	233	0.498554	2.21637	4.35059e-09
GO:0006952	defense response	474	0.46005	2.2146	4.35059e-09
GO:0140546	defense response to symbiont	276	0.480898	2.18588	4.35059e-09
GO:0006954	inflammatory response	258	0.48442	2.18306	4.35059e-09
GO:0098542	defense response to other organism	297	0.467931	2.14455	4.35059e-09
GO:0001816	cytokine production	211	0.484031	2.1257	4.35059e-09
GO:0001817	regulation of cytokine production	208	0.481954	2.10737	4.35059e-09
GO:0007155	cell adhesion	443	0.440454	2.10584	4.35059e-09
GO:0098609	cell-cell adhesion	280	0.457551	2.08403	4.35059e-09
GO:0051240	positive regulation of multicellular organismal process	455	0.427467	2.04153	4.35059e-09
GO:0010557	positive regulation of macromolecule biosynthetic process	466	0.393022	1.88286	4.35059e-09
GO:0031328	positive regulation of cellular biosynthetic process	484	0.38921	1.87559	4.35059e-09
GO:0009891	positive regulation of biosynthetic process	487	0.384684	1.85174	4.35059e-09
GO:0071310	cellular response to organic substance	435	0.386745	1.84444	5.81912e-09
GO:1903706	regulation of hemopoiesis	104	0.57368	2.30604	9.02723e-09
GO:0060326	cell chemotaxis	122	0.560275	2.30018	1.16202e-08
GO:0034097	response to cytokine	222	0.472721	2.09326	1.17831e-08
GO:0006935	chemotaxis	172	0.499809	2.12839	1.37776e-08
GO:0042330	taxis	172	0.499809	2.12839	1.37776e-08
GO:0019724	B cell mediated immunity	38	0.737393	2.46808	1.07867e-07
GO:0032101	regulation of response to external stimulus	268	0.423413	1.92573	1.38944e-07
GO:0006909	phagocytosis	65	0.630592	2.3418	4.96826e-07
GO:0031347	regulation of defense response	186	0.454428	1.95774	1.4975e-06
GO:0001906	cell killing	80	0.574583	2.22159	1.90866e-06
GO:0040011	locomotion	341	0.377352	1.7589	5.01628e-06
GO:2000147	positive regulation of cell motility	169	0.453477	1.92406	5.26472e-06
GO:0040017	positive regulation of locomotion	171	0.45227	1.92262	5.37191e-06
GO:0001909	leukocyte mediated cytotoxicity	53	0.625863	2.26758	6.67166e-06
GO:0006915	apoptotic process	388	0.361238	1.70921	7.31108e-06
GO:0018149	peptide cross-linking	22	-0.79892	-2.29744	8.46654e-06
GO:0045088	regulation of innate immune response	85	0.53777	2.10362	1.48257e-05
GO:1902531	regulation of intracellular signal transduction	379	0.353352	1.66725	1.7454e-05
GO:0141124	intracellular signaling cassette	412	0.345131	1.64326	2.3626e-05
GO:0060284	regulation of cell development	209	0.410525	1.79581	2.95515e-05
GO:0060429	epithelium development	351	-0.362635	-1.6369	4.55071e-05
GO:0002831	regulation of response to biotic stimulus	104	0.488138	1.96218	5.09446e-05
GO:0050921	positive regulation of chemotaxis	60	0.577032	2.14235	5.65498e-05
GO:0051173	positive regulation of nitrogen compound metabolic process	454	0.330503	1.5779	6.6236e-05
GO:0044409	symbiont entry into host	40	0.643448	2.17309	6.92497e-05
GO:0006816	calcium ion transport	108	0.494448	1.99445	7.1516e-05
GO:0071216	cellular response to biotic stimulus	59	0.570825	2.1194	7.75098e-05
GO:0010647	positive regulation of cell communication	425	0.333031	1.58891	0.000113975
GO:0043067	regulation of programmed cell death	312	0.357344	1.64462	0.000117245
GO:0050792	regulation of viral process	27	0.703312	2.19828	0.000120675
GO:0098657	import into cell	219	0.393613	1.74006	0.000141983
GO:0023056	positive regulation of signaling	424	0.334002	1.59535	0.000144867
GO:0051641	cellular localization	493	0.317081	1.52824	0.000168522
GO:0050764	regulation of phagocytosis	35	0.640286	2.10924	0.000247094
GO:0045807	positive regulation of endocytosis	50	0.579796	2.05791	0.000300905
GO:0043299	leukocyte degranulation	35	0.631791	2.08126	0.00039107
GO:0046467	membrane lipid biosynthetic process	22	-0.729544	-2.09794	0.000502404
GO:0097553	calcium ion transmembrane import into cytosol	55	0.545629	1.9905	0.000583346
GO:0051345	positive regulation of hydrolase activity	111	0.450425	1.83472	0.000598718
GO:0050868	negative regulation of T cell activation	37	0.621586	2.07957	0.000720872
GO:0031341	regulation of cell killing	42	0.589785	1.9979	0.00091367
GO:0032879	regulation of localization	436	0.313067	1.49264	0.000964572
GO:0033993	response to lipid	245	0.355779	1.60161	0.00105525
GO:0002710	negative regulation of T cell mediated immunity	17	0.746429	2.05276	0.0011219
GO:0001776	leukocyte homeostasis	29	0.645038	2.01978	0.00112373
GO:1901701	cellular response to oxygen-containing compound	257	0.347247	1.56605	0.00131844
GO:0051924	regulation of calcium ion transport	72	0.497986	1.89379	0.0013244
GO:0048585	negative regulation of response to stimulus	350	0.327806	1.53104	0.00169164
GO:0019882	antigen processing and presentation	41	0.581657	1.97451	0.00169194
GO:0002377	immunoglobulin production	19	0.712505	2.03714	0.00209166
GO:0051247	positive regulation of protein metabolic process	227	0.354585	1.57266	0.00239699
GO:1901700	response to oxygen-containing compound	386	0.31611	1.50004	0.00254413
GO:0051208	sequestering of calcium ion	40	0.572107	1.93215	0.00265167
GO:0051282	regulation of sequestering of calcium ion	40	0.572107	1.93215	0.00265167
GO:0000768	syncytium formation by plasma membrane fusion	16	0.729892	1.97835	0.00268066
GO:0006949	syncytium formation	16	0.729892	1.97835	0.00268066
GO:0140253	cell-cell fusion	16	0.729892	1.97835	0.00268066
GO:0001910	regulation of leukocyte mediated cytotoxicity	37	0.584373	1.95506	0.00373319
GO:0001892	embryonic placenta development	31	0.601427	1.89055	0.00396504
GO:0046903	secretion	236	0.347215	1.54891	0.0049778
GO:0120254	olefinic compound metabolic process	63	-0.50526	-1.78917	0.00523539
GO:0016310	phosphorylation	298	0.329248	1.51012	0.00555842
GO:0002637	regulation of immunoglobulin production	15	0.713511	1.90353	0.00618907
GO:0006974	DNA damage response	87	0.439991	1.73362	0.00655108
GO:0045893	positive regulation of DNA-templated transcription	254	0.33212	1.49361	0.00704629
GO:1902680	positive regulation of RNA biosynthetic process	254	0.33212	1.49361	0.00704629
GO:0002524	hypersensitivity	11	0.768933	1.85803	0.00782646
GO:0051241	negative regulation of multicellular organismal process	297	0.313885	1.43855	0.00879491
GO:0007163	establishment or maintenance of cell polarity	41	0.540413	1.8345	0.00957995
GO:0055074	calcium ion homeostasis	87	0.430208	1.69507	0.0117163
GO:0045730	respiratory burst	11	0.755761	1.8262	0.0128792
GO:0002367	cytokine production involved in immune response	35	0.54889	1.80816	0.0130494
GO:0002269	leukocyte activation involved in inflammatory response	16	0.67846	1.83895	0.0133207
GO:0051651	maintenance of location in cell	51	0.477785	1.69879	0.0159608
GO:0010324	membrane invagination	16	0.670371	1.81702	0.0167345
GO:0099024	plasma membrane invagination	16	0.670371	1.81702	0.0167345
GO:0006911	phagocytosis, engulfment	15	0.679454	1.81267	0.0171231
GO:0070588	calcium ion transmembrane transport	80	0.428372	1.65627	0.0174956
GO:0001932	regulation of protein phosphorylation	205	0.336529	1.47406	0.0179967
GO:0042325	regulation of phosphorylation	218	0.322781	1.42532	0.0183079
GO:0061436	establishment of skin barrier	20	-0.65412	-1.84058	0.0192462
GO:0060760	positive regulation of response to cytokine stimulus	14	0.695863	1.80914	0.0193398
GO:0034308	primary alcohol metabolic process	40	-0.547557	-1.77656	0.0198046
GO:0045103	intermediate filament-based process	42	-0.524766	-1.74287	0.0220457
GO:0045104	intermediate filament cytoskeleton organization	42	-0.524766	-1.74287	0.0220457
GO:0043300	regulation of leukocyte degranulation	19	0.639947	1.82969	0.0221976
GO:0051130	positive regulation of cellular component organization	235	0.32689	1.45881	0.0230312
GO:2000116	regulation of cysteine-type endopeptidase activity	39	0.518191	1.74055	0.0241634
GO:0048813	dendrite morphogenesis	18	-0.652391	-1.795	0.0291888
GO:0150146	cell junction disassembly	10	0.749879	1.78395	0.0340558
GO:0060428	lung epithelium development	14	0.674571	1.75378	0.0361483
GO:0010518	positive regulation of phospholipase activity	18	0.624399	1.7341	0.0382058
GO:0051094	positive regulation of developmental process	348	0.289784	1.35424	0.0395482
GO:0072523	purine-containing compound catabolic process	17	0.631682	1.73719	0.0412241
GO:0001570	vasculogenesis	16	0.629064	1.70506	0.0425988
GO:0030330	DNA damage response, signal transduction by p53 class mediator	14	0.663734	1.72561	0.0436263
GO:0042759	long-chain fatty acid biosynthetic process	10	-0.736035	-1.71662	0.0447508
GO:0009185	ribonucleoside diphosphate metabolic process	16	0.62419	1.69185	0.0455284
GO:0051603	proteolysis involved in protein catabolic process	53	0.442154	1.60198	0.0460984
GO:0045184	establishment of protein localization	190	0.31003	1.34218	0.0467781
GO:0006195	purine nucleotide catabolic process	16	0.622436	1.6871	0.0467894
GO:0009154	purine ribonucleotide catabolic process	16	0.622436	1.6871	0.0467894
GO:0001533	cornified envelope	45	-0.816405	-2.73188	4.35059e-09
GO:0009897	external side of plasma membrane	149	0.614451	2.57604	4.35059e-09
GO:0098552	side of membrane	246	0.51771	2.32624	4.35059e-09
GO:0009986	cell surface	295	0.504414	2.31232	4.35059e-09
GO:0012506	vesicle membrane	224	0.428064	1.90034	1.29052e-06
GO:0098802	plasma membrane signaling receptor complex	47	0.653004	2.28361	1.85538e-06
GO:0043235	receptor complex	107	0.523057	2.11542	2.45266e-06
GO:0000323	lytic vacuole	133	0.464782	1.92065	2.11543e-05
GO:0005764	lysosome	133	0.464782	1.92065	2.11543e-05
GO:0098588	bounding membrane of organelle	353	0.345322	1.61723	0.000149954
GO:0016327	apicolateral plasma membrane	11	0.792443	1.91484	0.00373319
GO:0070161	anchoring junction	169	0.373971	1.58672	0.00393093
GO:0005902	microvillus	23	0.607989	1.81705	0.0226587
GO:0030027	lamellipodium	25	0.57576	1.76219	0.0309824
GO:0045095	keratin filament	25	-0.613638	-1.80352	0.0354163
GO:0045121	membrane raft	77	0.407048	1.5751	0.0409843
GO:0098857	membrane microdomain	77	0.407048	1.5751	0.0409843
GO:0090575	RNA polymerase II transcription regulator complex	24	0.56502	1.71172	0.0414542
GO:0038023	signaling receptor activity	327	0.483026	2.24578	4.35059e-09
GO:0060089	molecular transducer activity	327	0.483026	2.24578	4.35059e-09
GO:0004888	transmembrane signaling receptor activity	276	0.493703	2.24409	4.35059e-09
GO:0044877	protein-containing complex binding	313	0.400242	1.84265	3.59317e-07
GO:0042379	chemokine receptor binding	36	0.682623	2.2646	1.05276e-05
GO:0008009	chemokine activity	32	0.696053	2.21303	2.81299e-05
GO:0030280	structural constituent of skin epidermis	21	-0.801172	-2.27122	2.8286e-05
GO:0004867	serine-type endopeptidase inhibitor activity	41	-0.624132	-2.04931	0.000982658
GO:0042169	SH2 domain binding	12	0.809329	2.00583	0.00117052
GO:0042802	identical protein binding	394	0.309599	1.46616	0.00196861
GO:0140678	molecular function inhibitor activity	131	-0.420391	-1.681	0.00378351
GO:0052689	carboxylic ester hydrolase activity	33	-0.620533	-1.94886	0.00393093
GO:0003823	antigen binding	25	0.64262	1.96682	0.00427105
GO:0001618	virus receptor activity	26	0.617489	1.90486	0.00633913
GO:0050839	cell adhesion molecule binding	131	0.386596	1.59688	0.00970959
GO:0019902	phosphatase binding	29	0.582498	1.82395	0.0102555
GO:0035591	signaling adaptor activity	13	0.738885	1.89418	0.0104274
GO:0001784	phosphotyrosine residue binding	11	0.75654	1.82809	0.0128615
GO:0045309	protein phosphorylated amino acid binding	11	0.75654	1.82809	0.0128615
GO:0033691	sialic acid binding	14	0.698699	1.81651	0.0178816
GO:0005178	integrin binding	64	0.465327	1.72454	0.0215732
GO:0019888	protein phosphatase regulator activity	15	-0.687632	-1.7974	0.0243923
GO:0004715	non-membrane spanning protein tyrosine kinase activity	13	0.704841	1.80691	0.0251907
GO:0019901	protein kinase binding	133	0.358084	1.47974	0.0258282
GO:0097110	scaffold protein binding	16	0.648992	1.75908	0.029099
GO:0030246	carbohydrate binding	93	0.390744	1.55337	0.0329144
Factor 7 in ovary
GO	Description	setSize	enrichmentScore	NES	p.adjust
GO:0040011	locomotion	357	0.398537	1.88885	8.41848e-07
GO:0016477	cell migration	424	0.387612	1.86854	8.41848e-07
GO:0001525	angiogenesis	197	0.447433	1.99938	1.54699e-05
GO:0030334	regulation of cell migration	271	0.409803	1.88631	1.54699e-05
GO:0040012	regulation of locomotion	294	0.396137	1.84067	1.54699e-05
GO:0006952	defense response	449	0.361528	1.75157	1.54699e-05
GO:0001944	vasculature development	259	0.41238	1.89577	1.91752e-05
GO:0006935	chemotaxis	178	0.431518	1.90893	5.2807e-05
GO:0042330	taxis	178	0.431518	1.90893	5.2807e-05
GO:0002682	regulation of immune system process	395	0.354481	1.69938	0.000108325
GO:0003158	endothelium development	48	0.615408	2.2087	0.000163433
GO:0090132	epithelium migration	85	0.521675	2.07584	0.000224526
GO:0048646	anatomical structure formation involved in morphogenesis	346	0.354766	1.67794	0.000349178
GO:0007155	cell adhesion	449	0.331266	1.60495	0.000496224
GO:0006955	immune response	430	0.33771	1.63061	0.000725535
GO:0032101	regulation of response to external stimulus	285	0.368244	1.70387	0.000859115
GO:0001816	cytokine production	216	0.384256	1.73602	0.00107301
GO:0044419	biological process involved in interspecies interaction between organisms	386	0.341126	1.63035	0.00112054
GO:0045446	endothelial cell differentiation	38	0.613015	2.0835	0.00114706
GO:0002252	immune effector process	179	0.401264	1.77812	0.00116581
GO:0050776	regulation of immune response	214	0.382605	1.72642	0.00167517
GO:0048706	embryonic skeletal system development	42	-0.562685	-2.12893	0.00171964
GO:0001936	regulation of endothelial cell proliferation	59	0.542773	2.02401	0.00171964
GO:0001935	endothelial cell proliferation	64	0.53213	2.01652	0.00175032
GO:0051240	positive regulation of multicellular organismal process	478	0.314734	1.53457	0.00175032
GO:0034097	response to cytokine	244	0.372359	1.70011	0.00197601
GO:0051241	negative regulation of multicellular organismal process	316	0.345017	1.62038	0.00208352
GO:0001817	regulation of cytokine production	210	0.376785	1.69619	0.00266691
GO:0001775	cell activation	308	0.345102	1.61508	0.00339446
GO:0009607	response to biotic stimulus	365	0.324446	1.54035	0.00442403
GO:0008284	positive regulation of cell population proliferation	274	0.348917	1.61037	0.00446914
GO:0048704	embryonic skeletal system morphogenesis	32	-0.594077	-2.1244	0.00461605
GO:0045321	leukocyte activation	262	0.343482	1.5753	0.0071617
GO:0003094	glomerular filtration	10	0.817541	1.99778	0.00775015
GO:0097205	renal filtration	10	0.817541	1.99778	0.00775015
GO:0043207	response to external biotic stimulus	357	0.320681	1.51985	0.00858798
GO:0050920	regulation of chemotaxis	90	0.446668	1.7985	0.00924881
GO:0071345	cellular response to cytokine stimulus	216	0.355211	1.6048	0.00982076
GO:0050865	regulation of cell activation	193	0.371201	1.6563	0.0107662
GO:0002521	leukocyte differentiation	162	0.381377	1.67152	0.0108197
GO:0048585	negative regulation of response to stimulus	375	0.31534	1.50242	0.0108197
GO:0141124	intracellular signaling cassette	459	0.302347	1.46994	0.0108197
GO:0043491	phosphatidylinositol 3-kinase/protein kinase B signal transduction	78	0.454647	1.78828	0.0129005
GO:0035025	positive regulation of Rho protein signal transduction	14	0.732934	1.97985	0.0142887
GO:0009967	positive regulation of signal transduction	377	0.308601	1.47258	0.0142887
GO:0006493	protein O-linked glycosylation	13	-0.742013	-2.03737	0.015149
GO:0090407	organophosphate biosynthetic process	85	0.444985	1.77068	0.015149
GO:0044060	regulation of endocrine process	17	0.678497	1.92895	0.0162122
GO:0072012	glomerulus vasculature development	16	0.683295	1.91134	0.0168005
GO:0030155	regulation of cell adhesion	238	0.343259	1.56881	0.0168005
GO:0060326	cell chemotaxis	122	0.391613	1.65308	0.0179988
GO:0051246	regulation of protein metabolic process	381	0.299619	1.42978	0.0201092
GO:0009611	response to wounding	160	0.372394	1.62593	0.0219451
GO:0071346	cellular response to type II interferon	32	0.562223	1.83387	0.0233843
GO:1902106	negative regulation of leukocyte differentiation	31	0.565236	1.83978	0.0236074
GO:0050730	regulation of peptidyl-tyrosine phosphorylation	69	0.441693	1.68638	0.0236074
GO:0071241	cellular response to inorganic substance	59	0.476451	1.77669	0.0249438
GO:0008015	blood circulation	190	0.344878	1.54152	0.0253839
GO:0014033	neural crest cell differentiation	29	0.57252	1.83325	0.0262169
GO:0071320	cellular response to cAMP	12	0.73055	1.88976	0.0273765
GO:0022603	regulation of anatomical structure morphogenesis	231	0.333284	1.51882	0.0273765
GO:0010605	negative regulation of macromolecule metabolic process	428	0.294631	1.42288	0.0273765
GO:0006820	monoatomic anion transport	35	-0.498001	-1.81605	0.0275372
GO:0010647	positive regulation of cell communication	420	0.292652	1.41187	0.0275372
GO:0003180	aortic valve morphogenesis	16	0.660655	1.84801	0.0278582
GO:0009719	response to endogenous stimulus	414	0.293235	1.41153	0.0296745
GO:0007018	microtubule-based movement	41	-0.477016	-1.7999	0.0303294
GO:0010558	negative regulation of macromolecule biosynthetic process	342	0.306095	1.44662	0.0325619
GO:0051301	cell division	86	0.41857	1.67225	0.0326891
GO:0045216	cell-cell junction organization	56	0.467803	1.73706	0.0328788
GO:0070482	response to oxygen levels	106	0.401261	1.65779	0.0331884
GO:0006801	superoxide metabolic process	26	0.582916	1.81387	0.0334391
GO:0042773	ATP synthesis coupled electron transport	14	0.686933	1.85559	0.0364564
GO:0042775	mitochondrial ATP synthesis coupled electron transport	14	0.686933	1.85559	0.0364564
GO:0032253	dense core granule localization	11	-0.727775	-1.91142	0.0366587
GO:0032970	regulation of actin filament-based process	78	0.423043	1.66396	0.0366587
GO:0023056	positive regulation of signaling	420	0.28817	1.39024	0.0378955
GO:0090066	regulation of anatomical structure size	139	0.363907	1.56205	0.0399769
GO:1901700	response to oxygen-containing compound	407	0.295079	1.41778	0.0399769
GO:0050878	regulation of body fluid levels	112	0.379694	1.58307	0.0413787
GO:0098661	inorganic anion transmembrane transport	27	-0.541737	-1.87022	0.0435681
GO:0019220	regulation of phosphate metabolic process	261	0.313739	1.44227	0.0435681
GO:0051174	regulation of phosphorus metabolic process	261	0.313739	1.44227	0.0435681
GO:2000351	regulation of endothelial cell apoptotic process	23	0.589557	1.78033	0.0436322
GO:0000070	mitotic sister chromatid segregation	20	0.614863	1.79252	0.043909
GO:0001503	ossification	134	0.359561	1.53809	0.043909
GO:0051094	positive regulation of developmental process	369	0.287914	1.3699	0.043909
GO:0006650	glycerophospholipid metabolic process	52	0.467662	1.70609	0.0467314
GO:0031401	positive regulation of protein modification process	174	0.348026	1.5349	0.0481952
GO:0031347	regulation of defense response	181	0.346225	1.53447	0.048433
GO:0031324	negative regulation of cellular metabolic process	439	0.283747	1.37233	0.048433
GO:0035633	maintenance of blood-brain barrier	13	0.698123	1.85833	0.0496365
GO:0009890	negative regulation of biosynthetic process	361	0.288054	1.36716	0.0496925
GO:0038023	signaling receptor activity	330	0.361496	1.70539	0.000344118
GO:0060089	molecular transducer activity	330	0.361496	1.70539	0.000344118
GO:0033612	receptor serine/threonine kinase binding	10	0.746015	1.823	0.0375396
GO:0044877	protein-containing complex binding	295	0.309384	1.43811	0.0378955
GO:0015453	oxidoreduction-driven active transmembrane transporter activity	11	0.747524	1.88968	0.0384798
GO:0051219	phosphoprotein binding	19	0.629324	1.83284	0.0398489
GO:0002020	protease binding	40	0.505683	1.74528	0.043909
GO:0009897	external side of plasma membrane	147	0.422524	1.83028	0.00144764
GO:0009986	cell surface	291	0.353342	1.6397	0.00179103
GO:0098552	side of membrane	227	0.367467	1.6762	0.00461605
GO:0000323	lytic vacuole	126	0.409042	1.7333	0.00924881
GO:0005764	lysosome	126	0.409042	1.7333	0.00924881
GO:0005773	vacuole	139	0.400174	1.71772	0.00924881
GO:0098800	inner mitochondrial membrane protein complex	15	0.726239	2.00404	0.0114432
GO:0030667	secretory granule membrane	82	0.450865	1.79004	0.0149828
GO:0005654	nucleoplasm	452	0.295162	1.43156	0.0215491
GO:0099568	cytoplasmic region	41	-0.479813	-1.81046	0.0299846
GO:0098588	bounding membrane of organelle	357	0.300433	1.42389	0.0327638
GO:0098798	mitochondrial protein-containing complex	17	0.640183	1.82003	0.0350669
GO:0031983	vesicle lumen	77	0.430069	1.68562	0.0366587
GO:0031012	extracellular matrix	244	0.327629	1.49589	0.0385119
GO:0000786	nucleosome	30	-0.511659	-1.79977	0.0430062
