## Extended Data Table 6 for "Multimodal data analysis reveals asynchronous aging dynamics across female reproductive organs"

### Sheet: EDT6
Extended Data Figure 6. Sample sizes and accuracies for tissue-specific Elastic Net classiffiers
Organ	Tissue	#Donors young	#Donors middle	#Donors old	Balanced Accuracy (Donor)	Balanced Accuracy (Tiles)
Uterus	endometrium	21	52	42	0.666667	0.886065
Uterus	myometrium	42	111	67	0.9	0.9123
Uterus	vessels	42	111	67	0.9	0.870284
Ovary	corpora	40	129	76	0.8	0.761405
Ovary	cortex	40	129	76	0.8	0.7331
Ovary	medulla	40	129	76	0.7	0.658694
Ovary	vessels	40	129	76	0.8	0.7629
Vagina	epithelium	33	131	79	0.8	0.767513
Vagina	lamina_propria	33	131	79	0.8	0.740437
Vagina	stroma	33	131	79	0.9	0.7436
Vagina	vessels	33	131	79	0.6	0.704671
Breast	duct	35	135	86	0.5	0.5
Breast	stroma	35	135	86	0.5	0.5
Breast	adipocyte	35	135	86	0.5	0.5
Breast	lobule	35	135	86	0.6	0.604198
Breast	nerve	35	135	86	0.5	0.561857
Breast	gynecomastoid_hyperplasia	35	135	86	0.45	0.617753
