## Extended Data Table 8 for "Multimodal data analysis reveals asynchronous aging dynamics across female reproductive organs"

### Sheet: EDT8
Extended Data Table 8 - Uterus. Enrichments for clusters. Functional Enrichment with Gene Ontology for gene clustered according to their aging dynamics (Fig 4 C-E, Ext Data Fig 5-6). Background is all genes expressed in the organ.
Cluster2(N=161)
	ID	Description	GeneRatio	BgRatio	RichFactor	FoldEnrichment	zScore	pvalue	p.adjust	qvalue	geneID	Count
GO:0030574	GO:0030574	collagen catabolic process	6/141	40/14875	0.15	15.8245	9.18393	1.9195e-06	0.00424209	0.00400468	1513/2191/9509/140766/4327/79148	6
GO:0032963	GO:0032963	collagen metabolic process	7/141	93/14875	0.0752688	7.94059	6.56802	2.84428e-05	0.0148159	0.0139867	1513/2191/9509/7148/140766/4327/79148	7
GO:0030198	GO:0030198	extracellular matrix organization	12/141	303/14875	0.039604	4.17808	5.46751	3.14325e-05	0.0148159	0.0139867	1513/2191/9509/7148/6624/3037/140766/144165/4327/89932/79148/284217	12
GO:0043062	GO:0043062	extracellular structure organization	12/141	304/14875	0.0394737	4.16433	5.45303	3.24617e-05	0.0148159	0.0139867	1513/2191/9509/7148/6624/3037/140766/144165/4327/89932/79148/284217	12
GO:0045229	GO:0045229	external encapsulating structure organization	12/141	305/14875	0.0393443	4.15068	5.43861	3.35201e-05	0.0148159	0.0139867	1513/2191/9509/7148/6624/3037/140766/144165/4327/89932/79148/284217	12
GO:0031589	GO:0031589	cell-substrate adhesion	12/141	339/14875	0.0353982	3.73439	4.98196	9.26487e-05	0.0341256	0.0322157	3693/7148/1490/79778/7791/3037/7414/55742/5795/7070/1012/558	12
Cluster5 (N=697)
	ID	Description	GeneRatio	BgRatio	RichFactor	FoldEnrichment	zScore	pvalue	p.adjust	qvalue	geneID	Count
GO:0042254	GO:0042254	ribosome biogenesis	31/573	310/14875	0.1	2.59599	5.68391	1.199e-06	0.00414675	0.00405789	10969/10885/51093/51018/56902/55759/55153/55319/84135/153443/55003/285855/84946/10248/84549/5591/25879/84294/23560/9790/5036/5901/2971/54700/55720/708/9326/51081/79863/23076/1964	31
GO:0032543	GO:0032543	mitochondrial translation	18/573	129/14875	0.139535	3.62231	5.98734	2.19917e-06	0.00414675	0.00405789	54460/65005/128308/54931/11222/57129/10884/28973/55173/28957/64975/60488/78988/9617/708/51081/6182/54148	18
GO:0022613	GO:0022613	ribonucleoprotein complex biogenesis	39/573	460/14875	0.0847826	2.20094	5.23706	3.36114e-06	0.00414675	0.00405789	57035/10969/79084/10885/51093/51018/56902/6637/55759/8607/55153/55319/84135/153443/55003/6631/285855/84946/10248/84549/5591/25879/84294/23560/9790/27339/5036/5901/2971/54700/55720/708/9326/51081/79863/10856/6629/23076/1964	39
GO:0140053	GO:0140053	mitochondrial gene expression	20/573	163/14875	0.122699	3.18526	5.61505	4.65117e-06	0.00414675	0.00405789	54460/65005/128308/54931/11222/57129/5562/10884/28973/55173/28957/64975/60488/78988/9617/9692/708/51081/6182/54148	20
GO:0009141	GO:0009141	nucleoside triphosphate metabolic process	26/573	252/14875	0.103175	2.6784	5.37861	4.9284e-06	0.00414675	0.00405789	515/7371/5562/57673/526/4715/4712/195827/55753/3988/3939/4704/2597/517/506/5901/55270/5315/79077/201163/1353/498/25939/5230/4540/4541	26
GO:0009144	GO:0009144	purine nucleoside triphosphate metabolic process	24/573	236/14875	0.101695	2.63999	5.08315	1.4476e-05	0.0101501	0.00993255	515/5562/57673/526/4715/4712/195827/55753/3988/3939/4704/2597/517/506/5901/55270/5315/201163/1353/498/25939/5230/4540/4541	24
GO:0018279	GO:0018279	protein N-linked glycosylation via asparagine	7/573	23/14875	0.304348	7.90083	6.62927	1.73566e-05	0.0104313	0.0102078	1650/56886/51465/256281/6185/8813/84061	7
GO:0006457	GO:0006457	protein folding	21/573	196/14875	0.107143	2.78141	5.02502	2.25617e-05	0.0118646	0.0116104	5824/10130/10574/56886/54431/51726/3313/51645/908/3309/3338/9049/10525/2923/5479/57003/5034/51398/10856/1457/10549	21
GO:0009199	GO:0009199	ribonucleoside triphosphate metabolic process	23/573	237/14875	0.0970464	2.51931	4.71925	4.56583e-05	0.0178424	0.01746	515/7371/5562/57673/526/4715/4712/195827/55753/3988/3939/4704/2597/517/506/5901/5315/201163/1353/498/5230/4540/4541	23
GO:0006091	GO:0006091	generation of precursor metabolites and energy	37/573	480/14875	0.0770833	2.00107	4.46245	4.87063e-05	0.0178424	0.01746	11315/5226/56181/515/2271/387/5562/3572/9555/54205/51142/4191/54677/4715/1537/4712/92014/195827/55753/3988/6888/3939/65084/4704/2597/506/5501/4776/5315/51763/201163/1353/498/84532/5230/4540/4541	37
GO:0009060	GO:0009060	aerobic respiration	20/573	191/14875	0.104712	2.71831	4.78397	4.88668e-05	0.0178424	0.01746	11315/56181/515/2271/387/9555/54205/51142/4191/4715/1537/4712/92014/55753/65084/4704/506/498/4540/4541	20
GO:0046034	GO:0046034	ATP metabolic process	21/573	207/14875	0.101449	2.63361	4.73741	5.08935e-05	0.0178424	0.01746	515/5562/57673/526/4715/4712/195827/55753/3988/3939/4704/2597/517/506/5315/201163/1353/498/5230/4540/4541	21
GO:0006614	GO:0006614	SRP-dependent cotranslational protein targeting to membrane	6/573	19/14875	0.315789	8.19785	6.28379	5.62133e-05	0.0181915	0.0178016	6726/6747/101929130/6731/11231/23471	6
GO:0045047	GO:0045047	protein targeting to ER	8/573	37/14875	0.216216	5.61294	5.62321	6.62861e-05	0.0184152	0.0180206	6726/6747/101929130/6731/11231/23471/3309/9789	8
GO:0019693	GO:0019693	ribose phosphate metabolic process	35/573	451/14875	0.0776053	2.01462	4.37969	6.7904e-05	0.0184152	0.0180206	5538/515/7371/201562/8833/1633/5562/57673/54677/526/4715/4712/195827/55753/3988/6888/3939/51144/4704/2597/517/506/5901/4522/256281/5315/201163/1353/498/5143/84532/2618/5230/4540/4541	35
GO:0016072	GO:0016072	rRNA metabolic process	24/573	260/14875	0.0923077	2.39629	4.54629	7.00366e-05	0.0184152	0.0180206	10969/10885/51093/51018/55759/84135/153443/9555/285855/112495/10248/84549/5591/25879/84294/23560/9790/5036/2971/51082/55720/9326/79863/23076	24
GO:0009205	GO:0009205	purine ribonucleoside triphosphate metabolic process	22/573	230/14875	0.0956522	2.48312	4.5372	8.24422e-05	0.020402	0.0199648	515/5562/57673/526/4715/4712/195827/55753/3988/3939/4704/2597/517/506/5901/5315/201163/1353/498/5230/4540/4541	22
GO:0042273	GO:0042273	ribosomal large subunit biogenesis	11/573	72/14875	0.152778	3.96609	5.04973	9.00261e-05	0.0210411	0.0205902	10969/51018/55759/55153/55319/55003/285855/84549/23560/2971/9326	11
GO:0045333	GO:0045333	cellular respiration	22/573	234/14875	0.0940171	2.44067	4.44611	0.000106306	0.0215428	0.0210812	11315/56181/515/2271/387/9555/54205/51142/4191/4715/1537/4712/92014/55753/65084/4704/506/4776/201163/498/4540/4541	22
GO:0006119	GO:0006119	oxidative phosphorylation	16/573	141/14875	0.113475	2.9458	4.64665	0.000106343	0.0215428	0.0210812	11315/515/387/9555/54205/51142/4715/1537/4712/92014/65084/4704/506/498/4540/4541	16
GO:0009260	GO:0009260	ribonucleotide biosynthetic process	21/573	218/14875	0.0963303	2.50072	4.46785	0.000107535	0.0215428	0.0210812	5538/515/7371/201562/8833/1633/4715/4712/3988/51144/4704/517/506/4522/201163/1353/498/84532/2618/4540/4541	21
GO:0098761	GO:0098761	cellular response to interleukin-7	5/573	14/14875	0.357143	9.27138	6.19742	0.00012493	0.0235813	0.0230759	4904/506/2923/5034/1399	5
GO:0072594	GO:0072594	establishment of protein localization to organelle	33/573	429/14875	0.0769231	1.99691	4.19377	0.000128921	0.0235813	0.0230759	5824/84134/55705/6726/58480/10574/10651/25930/9868/6747/101929130/6731/9631/5562/9555/11231/908/23471/3309/9049/9789/79035/5901/3843/7249/1459/3837/11267/92609/10856/24141/56993/10134	33
GO:0072599	GO:0072599	establishment of protein localization to endoplasmic reticulum	8/573	41/14875	0.195122	5.06534	5.21738	0.000143233	0.0251075	0.0245694	6726/6747/101929130/6731/11231/23471/3309/9789	8
GO:0046390	GO:0046390	ribose phosphate biosynthetic process	21/573	224/14875	0.09375	2.43374	4.32766	0.000157713	0.02654	0.0259712	5538/515/7371/201562/8833/1633/4715/4712/3988/51144/4704/517/506/4522/201163/1353/498/84532/2618/4540/4541	21
GO:0098760	GO:0098760	response to interleukin-7	5/573	15/14875	0.333333	8.65329	5.93577	0.000181478	0.0293645	0.0287352	4904/506/2923/5034/1399	5
GO:0009259	GO:0009259	ribonucleotide metabolic process	33/573	439/14875	0.0751708	1.95142	4.0502	0.00019794	0.0308419	0.030181	5538/515/7371/201562/8833/1633/5562/57673/54677/526/4715/4712/195827/55753/3988/3939/51144/4704/2597/517/506/5901/4522/5315/201163/1353/498/5143/84532/2618/5230/4540/4541	33
GO:0006613	GO:0006613	cotranslational protein targeting to membrane	6/573	24/14875	0.25	6.48997	5.38754	0.000236578	0.0355459	0.0347841	6726/6747/101929130/6731/11231/23471	6
GO:0006364	GO:0006364	rRNA processing	20/573	219/14875	0.0913242	2.37076	4.09044	0.00031749	0.0457732	0.0447923	10969/10885/51093/51018/55759/84135/153443/285855/10248/84549/5591/25879/84294/23560/9790/5036/55720/9326/79863/23076	20
GO:0009152	GO:0009152	purine ribonucleotide biosynthetic process	19/573	203/14875	0.0935961	2.42974	4.10538	0.000326407	0.0457732	0.0447923	5538/515/201562/8833/4715/4712/3988/51144/4704/517/506/4522/201163/1353/498/84532/2618/4540/4541	19
GO:0060382	GO:0060382	regulation of DNA strand elongation	5/573	17/14875	0.294118	7.63525	5.47892	0.000350748	0.0475998	0.0465797	51377/64710/8607/86/10856	5
GO:0006754	GO:0006754	ATP biosynthetic process	12/573	98/14875	0.122449	3.17876	4.33134	0.00037648	0.0487562	0.0477114	515/4715/4712/3988/4704/517/506/201163/1353/498/4540/4541	12
GO:0022616	GO:0022616	DNA strand elongation	7/573	36/14875	0.194444	5.04775	4.86693	0.000382447	0.0487562	0.0477114	51377/64710/8607/86/4172/10856/5111	7
GO:0009150	GO:0009150	purine ribonucleotide metabolic process	31/573	419/14875	0.0739857	1.92066	3.82626	0.00040319	0.0498888	0.0488197	5538/515/201562/8833/5562/57673/54677/526/4715/4712/195827/55753/3988/3939/51144/4704/2597/517/506/5901/4522/5315/201163/1353/498/5143/84532/2618/5230/4540/4541	31
Cluster 6 (N=258)
	ID	Description	GeneRatio	BgRatio	RichFactor	FoldEnrichment	zScore	pvalue	p.adjust	qvalue	geneID	Count
GO:0030198	GO:0030198	extracellular matrix organization	23/227	303/14875	0.0759076	4.97412	8.70042	2.49587e-10	3.02612e-07	2.68459e-07	8510/57326/25903/7042/7837/84168/1303/1278/4017/4147/2131/1306/7046/9806/90993/1282/1284/7177/84627/81794/7040/10893/1287	23
GO:0043062	GO:0043062	extracellular structure organization	23/227	304/14875	0.0756579	4.95776	8.67919	2.66424e-10	3.02612e-07	2.68459e-07	8510/57326/25903/7042/7837/84168/1303/1278/4017/4147/2131/1306/7046/9806/90993/1282/1284/7177/84627/81794/7040/10893/1287	23
GO:0045229	GO:0045229	external encapsulating structure organization	23/227	305/14875	0.0754098	4.9415	8.65804	2.84321e-10	3.02612e-07	2.68459e-07	8510/57326/25903/7042/7837/84168/1303/1278/4017/4147/2131/1306/7046/9806/90993/1282/1284/7177/84627/81794/7040/10893/1287	23
GO:0045216	GO:0045216	cell-cell junction organization	14/227	188/14875	0.0744681	4.87979	6.66436	1.1481e-06	0.000916472	0.000813037	55243/7042/3987/84525/2149/2131/7046/9231/59341/1009/5578/4092/23396/7040	14
GO:0060390	GO:0060390	regulation of SMAD protein signal transduction	8/227	55/14875	0.145455	9.53144	7.89073	1.70746e-06	0.00109039	0.000967323	7042/90/1601/7046/753/4092/7040/56937	8
GO:0007188	GO:0007188	adenylate cyclase-modulating G protein-coupled receptor signaling pathway	13/227	197/14875	0.0659898	4.32422	5.84693	1.04846e-05	0.00557956	0.00494984	576/5567/23432/108/5732/11245/11214/2775/5578/5064/5141/976/2847	13
GO:0010717	GO:0010717	regulation of epithelial to mesenchymal transition	9/227	96/14875	0.09375	6.14331	6.29352	1.57047e-05	0.0071636	0.0063551	7042/90/1601/5515/4017/7046/753/4092/7040	9
GO:0060395	GO:0060395	SMAD protein signal transduction	8/227	75/14875	0.106667	6.98972	6.47357	1.82088e-05	0.00726757	0.00644734	7042/90/1601/7046/753/4092/7040/56937	8
GO:0071560	GO:0071560	cellular response to transforming growth factor beta stimulus	14/227	247/14875	0.0566802	3.71417	5.35465	2.67656e-05	0.00949583	0.00842411	7042/3987/90/1601/1278/7046/64081/26524/1284/753/4092/4772/7040/56937	14
GO:0071559	GO:0071559	response to transforming growth factor beta	14/227	254/14875	0.0551181	3.61181	5.22647	3.64118e-05	0.0107338	0.00952232	7042/3987/90/1601/1278/7046/64081/26524/1284/753/4092/4772/7040/56937	14
GO:0060485	GO:0060485	mesenchyme development	15/227	288/14875	0.0520833	3.41295	5.14753	3.69782e-05	0.0107338	0.00952232	7042/90/10409/2668/1601/5515/4017/2131/7046/9231/10413/6909/753/4092/7040	15
GO:0045576	GO:0045576	mast cell activation	7/227	62/14875	0.112903	7.39839	6.28468	4.23518e-05	0.0112691	0.00999726	399/3815/401258/5730/6571/8773/5819	7
GO:0044089	GO:0044089	positive regulation of cellular component biogenesis	20/227	485/14875	0.0412371	2.70221	4.74451	5.5495e-05	0.0131542	0.0116696	55243/25940/3987/57633/3815/57482/84525/5515/6366/7046/401548/5305/9231/64112/51673/5336/5578/5064/7040/54413	20
GO:0030199	GO:0030199	collagen fibril organization	7/227	65/14875	0.107692	7.05693	6.09213	5.76757e-05	0.0131542	0.0116696	7042/7837/1303/1278/4017/2131/7046	7
GO:0048738	GO:0048738	cardiac muscle tissue development	12/227	213/14875	0.056338	3.69175	4.92568	0.000107031	0.0222517	0.0197403	7042/90/84525/6444/7046/10529/10413/113622/11214/6909/4092/7040	12
GO:0006023	GO:0006023	aminoglycan biosynthetic process	7/227	72/14875	0.0972222	6.37084	5.68684	0.000111502	0.0222517	0.0197403	10678/9435/337876/2131/84752/6483/7040	7
GO:0003012	GO:0003012	muscle system process	17/227	401/14875	0.042394	2.77802	4.49317	0.000146062	0.0274338	0.0243376	92241/23704/9759/3815/2668/2149/6444/26509/59341/3356/2775/1535/6909/5578/4092/4772/54795	17
GO:0001837	GO:0001837	epithelial to mesenchymal transition	10/227	158/14875	0.0632911	4.14738	4.95115	0.000156876	0.027828	0.0246873	7042/90/1601/5515/4017/7046/9231/753/4092/7040	10
GO:0010718	GO:0010718	positive regulation of epithelial to mesenchymal transition	6/227	54/14875	0.111111	7.28096	5.75601	0.00016562	0.0278329	0.0246916	7042/90/1601/4017/7046/7040	6
GO:0060391	GO:0060391	positive regulation of SMAD protein signal transduction	5/227	35/14875	0.142857	9.36123	6.16489	0.00017697	0.0282533	0.0250646	7042/90/1601/7046/7040	5
GO:0007179	GO:0007179	transforming growth factor beta receptor signaling pathway	11/227	194/14875	0.056701	3.71554	4.73933	0.000195821	0.029392	0.0260748	7042/90/1601/1278/7046/64081/26524/753/4092/7040/56937	11
GO:0014706	GO:0014706	striated muscle tissue development	12/227	228/14875	0.0526316	3.44888	4.63871	0.000202513	0.029392	0.0260748	7042/90/84525/6444/7046/10529/10413/113622/11214/6909/4092/7040	12
GO:0031589	GO:0031589	cell-substrate adhesion	15/227	339/14875	0.0442478	2.8995	4.40406	0.000227482	0.0315804	0.0280162	5590/11037/84168/3987/1601/3672/6695/54749/6366/9806/1793/960/79834/1009/1845	15
GO:0048762	GO:0048762	mesenchymal cell differentiation	12/227	234/14875	0.0512821	3.36044	4.53058	0.000257292	0.0342305	0.0303672	7042/90/2668/1601/5515/4017/2131/7046/9231/753/4092/7040	12
GO:0060562	GO:0060562	epithelial tube morphogenesis	14/227	309/14875	0.0453074	2.96893	4.3539	0.000289193	0.0368947	0.0327307	7798/5567/7042/90/2668/2131/9231/9645/10413/1282/6909/80000/25789/7040	14
GO:0003015	GO:0003015	heart process	12/227	238/14875	0.0504202	3.30396	4.46042	0.000300427	0.0368947	0.0327307	7042/23704/84525/6444/2131/10413/552/11214/489/6909/4092/54795	12
GO:0006022	GO:0006022	aminoglycan metabolic process	8/227	112/14875	0.0714286	4.68062	4.86721	0.000316758	0.0374596	0.0332318	10678/9435/337876/2131/960/84752/6483/7040	8
GO:1903510	GO:1903510	mucopolysaccharide metabolic process	7/227	86/14875	0.0813953	5.33373	5.0174	0.000339631	0.0387301	0.0343589	10678/9435/337876/2131/960/6483/7040	7
GO:0048754	GO:0048754	branching morphogenesis of an epithelial tube	9/227	145/14875	0.062069	4.06729	4.62036	0.000385482	0.0400487	0.0355288	90/2668/2131/9231/10413/1282/6909/80000/25789	9
GO:0038063	GO:0038063	collagen-activated tyrosine kinase receptor signaling pathway	3/227	10/14875	0.3	19.6586	7.34741	0.000388823	0.0400487	0.0355288	1282/1284/1287	3
GO:0062042	GO:0062042	regulation of cardiac epithelial to mesenchymal transition	3/227	10/14875	0.3	19.6586	7.34741	0.000388823	0.0400487	0.0355288	7042/90/7046	3
GO:0008015	GO:0008015	blood circulation	18/227	482/14875	0.0373444	2.44713	4.02061	0.000439904	0.0414602	0.0367809	7042/23704/1359/84525/3672/2149/6444/1278/2131/26509/552/59341/3356/489/6909/4092/7040/54795	18
GO:0044090	GO:0044090	positive regulation of vacuole organization	4/227	24/14875	0.166667	10.9214	6.05536	0.00044148	0.0414602	0.0367809	401548/5305/64112/2896	4
GO:0060037	GO:0060037	pharyngeal system development	4/227	24/14875	0.166667	10.9214	6.05536	0.00044148	0.0414602	0.0367809	7042/90/7046/6909	4
GO:0003272	GO:0003272	endocardial cushion formation	4/227	25/14875	0.16	10.4846	5.9083	0.000519325	0.0459884	0.0407981	7042/90/7046/6909	4
GO:0051608	GO:0051608	histamine transport	3/227	11/14875	0.272727	17.8714	6.96817	0.000528622	0.0459884	0.0407981	401258/6571/8773	3
GO:0002275	GO:0002275	myeloid cell activation involved in immune response	7/227	93/14875	0.0752688	4.93226	4.73538	0.00054731	0.0459884	0.0407981	3815/401258/5730/6571/8773/5336/2896	7
GO:0032963	GO:0032963	collagen metabolic process	7/227	93/14875	0.0752688	4.93226	4.73538	0.00054731	0.0459884	0.0407981	8510/55214/2149/1278/90993/7040/10893	7
GO:0006024	GO:0006024	glycosaminoglycan biosynthetic process	6/227	69/14875	0.0869565	5.69814	4.86933	0.00063579	0.0491422	0.0435959	10678/9435/337876/2131/6483/7040	6
GO:0085029	GO:0085029	extracellular matrix assembly	5/227	46/14875	0.108696	7.12268	5.17728	0.000652132	0.0491422	0.0435959	7837/84168/1278/7046/7040	5
GO:0003205	GO:0003205	cardiac chamber development	9/227	156/14875	0.0576923	3.7805	4.34594	0.000656344	0.0491422	0.0435959	7798/7042/90/7046/113622/6909/80000/4092/7040	9
GO:0007189	GO:0007189	adenylate cyclase-activating G protein-coupled receptor signaling pathway	8/227	125/14875	0.064	4.19383	4.46384	0.000661772	0.0491422	0.0435959	576/23432/108/5732/11214/5578/5141/976	8
GO:0002009	GO:0002009	morphogenesis of an epithelium	17/227	457/14875	0.0371991	2.43761	3.88583	0.000661796	0.0491422	0.0435959	7798/5567/7042/90/83478/2195/2668/2131/9231/9645/960/10413/1282/6909/80000/25789/7040	17
Cluster9 (N=370)
	ID	Description	GeneRatio	BgRatio	RichFactor	FoldEnrichment	zScore	pvalue	p.adjust	qvalue	geneID	Count
GO:0022613	GO:0022613	ribonucleoprotein complex biogenesis	44/318	460/14875	0.0956522	4.4743	11.1874	4.70739e-17	1.33005e-13	1.29427e-13	51154/8668/6202/6635/6201/84365/92856/51602/9136/84864/55646/55299/6228/51491/55651/83732/84154/6206/114049/11168/6194/65083/11224/6207/84881/10436/6636/27340/121053/6175/51065/6627/6155/51096/6426/6632/6209/56342/2091/6223/6193/6227/4809/1736	44
GO:0042254	GO:0042254	ribosome biogenesis	36/318	310/14875	0.116129	5.43214	11.6555	9.26217e-17	1.33005e-13	1.29427e-13	51154/6202/6201/84365/92856/51602/9136/84864/55646/55299/6228/51491/55651/83732/84154/6206/114049/6194/65083/11224/6207/84881/10436/27340/6175/51065/6155/51096/6209/56342/2091/6223/6193/6227/4809/1736	36
GO:0042274	GO:0042274	ribosomal small subunit biogenesis	21/318	102/14875	0.205882	9.6305	12.9269	2.98687e-15	2.85943e-12	2.7825e-12	6202/6201/92856/51602/9136/6228/83732/6206/6194/65083/6207/10436/27340/51065/51096/6209/2091/6223/6193/6227/4809	21
GO:0006364	GO:0006364	rRNA processing	28/318	219/14875	0.127854	5.98059	10.9745	2.5015e-14	1.79607e-11	1.74776e-11	51154/6202/6201/84365/92856/51602/9136/55646/55299/55651/83732/84154/114049/6194/65083/11224/84881/10436/27340/6155/51096/6209/56342/2091/6223/6227/4809/1736	28
GO:0034470	GO:0034470	ncRNA processing	37/318	414/14875	0.089372	4.18053	9.70045	1.49657e-13	8.59629e-11	8.36503e-11	51154/6202/127253/6201/87178/51002/84365/92856/51602/9136/55646/55299/55651/83732/6428/84154/114049/54517/55174/10940/6194/65083/11224/84881/10436/4234/27340/6155/51096/6209/56342/2091/6223/6227/4809/24140/1736	37
GO:0016072	GO:0016072	rRNA metabolic process	28/318	260/14875	0.107692	5.03749	9.70713	1.86813e-12	8.94211e-10	8.70155e-10	51154/6202/6201/84365/92856/51602/9136/55646/55299/55651/83732/84154/114049/6194/65083/11224/84881/10436/27340/6155/51096/6209/56342/2091/6223/6227/4809/1736	28
GO:0002181	GO:0002181	cytoplasmic translation	21/318	156/14875	0.134615	6.29687	9.82955	1.76261e-11	7.23173e-09	7.03718e-09	8668/6202/3192/6201/6133/6228/6204/6206/6132/6194/11224/6181/6207/6175/6155/6209/6223/6193/6227/24140/6173	21
GO:0006397	GO:0006397	mRNA processing	30/318	465/14875	0.0645161	3.01785	6.53395	7.41917e-08	2.66348e-05	2.59183e-05	23435/6635/3192/87178/11017/55660/220988/580/6434/1665/6428/8732/23658/54517/51691/11168/84881/3178/6636/6627/79622/642659/6426/6427/10189/6632/55197/26528/58490/4809	30
GO:0008380	GO:0008380	RNA splicing	27/318	436/14875	0.0619266	2.89672	5.94115	7.67488e-07	0.000244914	0.000238325	23435/6635/3192/11017/55660/220988/6434/1665/6428/8464/23658/54517/51691/11168/6207/84881/3178/6636/6627/79622/642659/6426/6427/10189/6632/26528/4809	27
GO:0000377	GO:0000377	RNA splicing, via transesterification reactions with bulged adenosine as nucleophile	21/318	294/14875	0.0714286	3.34119	5.99251	1.45107e-06	0.000364325	0.000354523	6635/3192/11017/55660/220988/6434/1665/6428/23658/51691/11168/3178/6636/6627/79622/642659/6426/6427/6632/26528/4809	21
GO:0000398	GO:0000398	mRNA splicing, via spliceosome	21/318	294/14875	0.0714286	3.34119	5.99251	1.45107e-06	0.000364325	0.000354523	6635/3192/11017/55660/220988/6434/1665/6428/23658/51691/11168/3178/6636/6627/79622/642659/6426/6427/6632/26528/4809	21
GO:0022618	GO:0022618	protein-RNA complex assembly	17/318	201/14875	0.0845771	3.95624	6.2367	1.52225e-06	0.000364325	0.000354523	8668/6635/55299/84154/11168/6636/121053/6175/51065/6627/6426/6632/6209/56342/6223/6193/4809	17
GO:0000375	GO:0000375	RNA splicing, via transesterification reactions	21/318	298/14875	0.0704698	3.29635	5.91838	1.80184e-06	0.000398069	0.00038736	6635/3192/11017/55660/220988/6434/1665/6428/23658/51691/11168/3178/6636/6627/79622/642659/6426/6427/6632/26528/4809	21
GO:0006403	GO:0006403	RNA localization	16/318	188/14875	0.0851064	3.981	6.07947	2.85841e-06	0.000532121	0.000517806	26097/3192/87178/129401/51602/1977/55651/6428/23089/65083/3178/9818/6426/10189/2091/1736	16
GO:0042273	GO:0042273	ribosomal large subunit biogenesis	10/318	72/14875	0.138889	6.49677	6.91019	2.87049e-06	0.000532121	0.000517806	51154/84365/55299/51491/55651/84154/11224/6175/56342/4809	10
GO:0071826	GO:0071826	protein-RNA complex organization	17/318	211/14875	0.0805687	3.76874	5.98672	2.96446e-06	0.000532121	0.000517806	8668/6635/55299/84154/11168/6636/121053/6175/51065/6627/6426/6632/6209/56342/6223/6193/4809	17
GO:0006913	GO:0006913	nucleocytoplasmic transport	20/318	319/14875	0.0626959	2.93271	5.15742	1.80641e-05	0.00288222	0.00280468	23435/26097/129401/580/26060/1977/6428/1026/29969/6788/65083/3178/4193/9818/4792/10189/6209/1434/5902/2010	20
GO:0051169	GO:0051169	nuclear transport	20/318	319/14875	0.0626959	2.93271	5.15742	1.80641e-05	0.00288222	0.00280468	23435/26097/129401/580/26060/1977/6428/1026/29969/6788/65083/3178/4193/9818/4792/10189/6209/1434/5902/2010	20
GO:0009451	GO:0009451	RNA modification	14/318	174/14875	0.0804598	3.76364	5.4197	2.26253e-05	0.00342	0.00332799	127253/6635/51002/55651/114049/54517/84881/10436/4234/6636/6632/2091/24140/1736	14
GO:0042255	GO:0042255	ribosome assembly	8/318	58/14875	0.137931	6.45196	6.14863	3.02172e-05	0.00433918	0.00422245	55299/84154/6175/51065/6209/56342/6223/6193	8
GO:0034504	GO:0034504	protein localization to nucleus	18/318	301/14875	0.0598007	2.79728	4.65587	8.72345e-05	0.0119304	0.0116094	23435/10542/3192/129401/580/26060/4001/1026/84154/29969/6788/402/4193/9818/4792/84823/1434/1736	18
GO:0001510	GO:0001510	RNA methylation	9/318	88/14875	0.102273	4.78398	5.26189	0.00010813	0.0141158	0.0137361	127253/6635/114049/10436/4234/6636/6632/2091/24140	9
GO:0030490	GO:0030490	maturation of SSU-rRNA	7/318	54/14875	0.12963	6.06365	5.50951	0.000142857	0.0178385	0.0173586	6202/92856/83732/27340/6223/6227/4809	7
GO:0071897	GO:0071897	DNA biosynthetic process	13/318	182/14875	0.0714286	3.34119	4.69688	0.000149362	0.0178736	0.0173928	10459/3192/5984/2247/55651/1026/5982/3082/25913/3178/5427/5422/1736	13
GO:0000470	GO:0000470	maturation of LSU-rRNA	5/318	28/14875	0.178571	8.35299	5.75592	0.000283814	0.0326046	0.0317274	84365/55651/84154/11224/4809	5
GO:0036260	GO:0036260	RNA capping	4/318	16/14875	0.25	11.6942	6.32564	0.000304402	0.0336247	0.0327201	6635/8732/6636/6632	4
GO:0050657	GO:0050657	nucleic acid transport	11/318	150/14875	0.0733333	3.43029	4.42149	0.000381619	0.0387616	0.0377188	26097/87178/129401/1977/6428/23089/65083/3178/9818/6426/10189	11
GO:0050658	GO:0050658	RNA transport	11/318	150/14875	0.0733333	3.43029	4.42149	0.000381619	0.0387616	0.0377188	26097/87178/129401/1977/6428/23089/65083/3178/9818/6426/10189	11
GO:0000028	GO:0000028	ribosomal small subunit assembly	4/318	17/14875	0.235294	11.0063	6.10111	0.000391395	0.0387616	0.0377188	51065/6209/6223/6193	4
GO:0051236	GO:0051236	establishment of RNA localization	11/318	153/14875	0.0718954	3.36303	4.34234	0.000451823	0.0432545	0.0420908	26097/87178/129401/1977/6428/23089/65083/3178/9818/6426/10189	11
GO:0001522	GO:0001522	pseudouridine synthesis	4/318	18/14875	0.222222	10.3948	5.89456	0.000494796	0.0458405	0.0446073	55651/54517/84881/1736	4
Cluster12 (N=521)
	ID	Description	GeneRatio	BgRatio	RichFactor	FoldEnrichment	zScore	pvalue	p.adjust	qvalue	geneID	Count
GO:0006066	GO:0006066	alcohol metabolic process	31/415	335/14875	0.0925373	3.31685	7.26594	4.99209e-09	1.76271e-05	1.7383e-05	9563/10327/1718/29929/55825/125/6307/134429/11165/1595/231/27010/3638/2260/3612/6713/57171/3422/2805/1717/79053/6309/84920/4598/5106/79153/3291/10948/2584/56848/2539	31
GO:1901615	GO:1901615	organic hydroxy compound metabolic process	35/415	500/14875	0.07	2.50904	5.8148	5.66958e-07	0.000689335	0.000679789	9563/10327/1718/29929/55825/125/6307/134429/11165/1595/231/27010/3638/2260/3612/6713/57171/3422/2805/1717/79053/6309/84920/4598/1638/5106/11161/79153/3291/10948/114881/2584/56848/6567/2539	35
GO:0016126	GO:0016126	sterol biosynthetic process	11/415	59/14875	0.186441	6.68266	7.40911	5.85671e-07	0.000689335	0.000679789	1718/6307/1595/3638/6713/3422/1717/6309/4598/11161/2539	11
GO:0006694	GO:0006694	steroid biosynthetic process	16/415	159/14875	0.100629	3.60688	5.59859	9.62581e-06	0.00573322	0.00565383	9563/1718/6307/134429/1595/231/3638/6713/3422/1717/6309/4598/11161/10948/114881/2539	16
GO:1901617	GO:1901617	organic hydroxy compound biosynthetic process	19/415	218/14875	0.087156	3.12396	5.35188	1.1769e-05	0.00573322	0.00565383	9563/1718/6307/134429/1595/3638/3612/6713/3422/2805/1717/6309/4598/1638/5106/11161/114881/56848/2539	19
GO:0006695	GO:0006695	cholesterol biosynthetic process	9/415	52/14875	0.173077	6.20366	6.3679	1.19257e-05	0.00573322	0.00565383	1718/6307/1595/3638/3422/1717/6309/4598/2539	9
GO:1902653	GO:1902653	secondary alcohol biosynthetic process	9/415	52/14875	0.173077	6.20366	6.3679	1.19257e-05	0.00573322	0.00565383	1718/6307/1595/3638/3422/1717/6309/4598/2539	9
GO:0046165	GO:0046165	alcohol biosynthetic process	14/415	128/14875	0.109375	3.92037	5.6214	1.33964e-05	0.00573322	0.00565383	9563/1718/6307/1595/3638/3612/3422/2805/1717/6309/4598/5106/56848/2539	14
GO:0006418	GO:0006418	tRNA aminoacylation for protein translation	8/415	41/14875	0.195122	6.99383	6.5106	1.46131e-05	0.00573322	0.00565383	10352/55157/10056/51520/2617/3376/4141/7453	8
GO:0043039	GO:0043039	tRNA aminoacylation	8/415	44/14875	0.181818	6.51698	6.20863	2.51924e-05	0.00889545	0.00877228	10352/55157/10056/51520/2617/3376/4141/7453	8
GO:0043038	GO:0043038	amino acid activation	8/415	45/14875	0.177778	6.37216	6.11418	2.99013e-05	0.00959831	0.0094654	10352/55157/10056/51520/2617/3376/4141/7453	8
GO:0046364	GO:0046364	monosaccharide biosynthetic process	11/415	89/14875	0.123596	4.43008	5.49829	3.60902e-05	0.0104162	0.0102719	83667/10327/34/8850/231/2805/5106/230/92579/5771/2539	11
GO:0006399	GO:0006399	tRNA metabolic process	17/415	197/14875	0.0862944	3.09308	5.01003	3.8349e-05	0.0104162	0.0102719	10352/55157/81627/10056/80746/11157/51520/2617/55798/3376/11128/26610/4141/7453/115708/123263/10785	17
GO:0006520	GO:0006520	amino acid metabolic process	20/415	273/14875	0.0732601	2.62589	4.59325	8.46906e-05	0.0213602	0.0210644	4524/1806/10352/55157/2752/4953/790/10056/275/51520/594/2617/3376/2805/4141/1638/7453/2653/2639/6567	20
GO:1902652	GO:1902652	secondary alcohol metabolic process	13/415	134/14875	0.0970149	3.47734	4.8801	9.55034e-05	0.0224815	0.0221702	1718/6307/134429/1595/3638/2260/6713/3422/1717/6309/4598/10948/2539	13
GO:0016137	GO:0016137	glycoside metabolic process	5/415	18/14875	0.277778	9.95649	6.44114	0.000104685	0.0231028	0.0227829	10327/55347/2519/2990/231	5
GO:0016125	GO:0016125	sterol metabolic process	13/415	138/14875	0.0942029	3.37655	4.75155	0.000128901	0.0267735	0.0264027	1718/6307/134429/1595/3638/6713/3422/1717/6309/4598/11161/10948/2539	13
GO:0008203	GO:0008203	cholesterol metabolic process	12/415	125/14875	0.096	3.44096	4.64274	0.000194632	0.0381804	0.0376517	1718/6307/134429/1595/3638/6713/3422/1717/6309/4598/10948/2539	12
Cluster13 (N=209)
	ID	Description	GeneRatio	BgRatio	RichFactor	FoldEnrichment	zScore	pvalue	p.adjust	qvalue	geneID	Count
GO:0022407	GO:0022407	regulation of cell-cell adhesion	18/176	445/14875	0.0404494	3.41867	5.66825	5.64e-06	0.00974761	0.00834612	54900/3707/3676/5270/6599/7474/9223/2049/84466/654/3109/100133941/2534/81704/6850/430/5777/8651	18
GO:0098739	GO:0098739	import across plasma membrane	11/176	172/14875	0.0639535	5.40516	6.35842	6.32e-06	0.00974761	0.00834612	5999/54716/2534/2055/51703/23479/8660/5663/55244/8913/84889	11
GO:0089718	GO:0089718	amino acid import across plasma membrane	6/176	45/14875	0.133333	11.2689	7.54897	1.4e-05	0.0143999	0.0123295	5999/54716/2055/5663/55244/84889	6
GO:1905039	GO:1905039	carboxylic acid transmembrane transport	9/176	133/14875	0.0676692	5.7192	5.98194	2.87e-05	0.0187866	0.0160855	5999/54716/2055/51703/8660/5663/55244/23539/84889	9
GO:1903825	GO:1903825	organic acid transmembrane transport	9/176	134/14875	0.0671642	5.67652	5.95029	3.04e-05	0.0187866	0.0160855	5999/54716/2055/51703/8660/5663/55244/23539/84889	9
GO:0050863	GO:0050863	regulation of T cell activation	14/176	344/14875	0.0406977	3.43965	5.00939	6.05e-05	0.028892	0.024738	54900/3707/6599/57630/3662/3109/100133941/2534/81704/6850/430/5777/8651/5880	14
GO:0022409	GO:0022409	positive regulation of cell-cell adhesion	13/176	303/14875	0.0429043	3.62614	5.05367	6.55e-05	0.028892	0.024738	3707/3676/6599/7474/9223/84466/3109/100133941/2534/81704/6850/5777/8651	13
GO:1902475	GO:1902475	L-alpha-amino acid transmembrane transport	6/176	62/14875	0.0967742	8.17907	6.19825	8.94e-05	0.0298918	0.0255941	5999/54716/2055/5663/55244/84889	6
GO:0007409	GO:0007409	axonogenesis	15/176	404/14875	0.0371287	3.13801	4.76735	9.28e-05	0.0298918	0.0255941	3676/152330/22906/7474/2049/9037/5754/2534/26053/84628/1813/1272/5663/1000/4854	15
GO:0045785	GO:0045785	positive regulation of cell adhesion	16/176	455/14875	0.0351648	2.97203	4.67479	0.000101865	0.0298918	0.0255941	3707/5581/3676/6599/7474/9223/84466/3109/100133941/2534/81704/6850/5777/8651/54453/3976	16
GO:0061564	GO:0061564	axon development	16/176	457/14875	0.0350109	2.95902	4.65448	0.000107178	0.0298918	0.0255941	3676/152330/22906/7474/2049/9037/5754/2534/26053/84628/349667/1813/1272/5663/1000/4854	16
GO:0051249	GO:0051249	regulation of lymphocyte activation	16/176	461/14875	0.0347072	2.93335	4.61418	0.000118537	0.0298918	0.0255941	54900/3707/6599/57630/3662/3109/100133941/2534/81704/6850/430/5777/8660/4323/8651/5880	16
GO:0060828	GO:0060828	regulation of canonical Wnt signaling pathway	11/176	238/14875	0.0462185	3.90625	4.94563	0.000125881	0.0298918	0.0255941	7474/9037/4163/5754/7088/22943/5663/1277/1000/55959/6907	11
GO:0046637	GO:0046637	regulation of alpha-beta T cell differentiation	6/176	68/14875	0.0882353	7.45739	5.83988	0.000150208	0.0310405	0.0265776	3707/57630/3662/6850/430/8651	6
GO:0007159	GO:0007159	leukocyte cell-cell adhesion	14/176	375/14875	0.0373333	3.1553	4.62558	0.000150829	0.0310405	0.0265776	54900/3707/3676/6599/3109/100133941/2534/81704/6850/430/5777/8651/5880/4478	14
GO:0060070	GO:0060070	canonical Wnt signaling pathway	12/176	291/14875	0.0412371	3.48524	4.68493	0.000181813	0.0315258	0.0269931	7474/1857/9037/4163/5754/7088/22943/5663/1277/1000/55959/6907	12
GO:0038063	GO:0038063	collagen-activated tyrosine kinase receptor signaling pathway	3/176	10/14875	0.3	25.3551	8.43013	0.000183824	0.0315258	0.0269931	6850/1277/1288	3
GO:0090179	GO:0090179	planar cell polarity pathway involved in neural tube closure	3/176	10/14875	0.3	25.3551	8.43013	0.000183824	0.0315258	0.0269931	7474/1857/5754	3
GO:1902105	GO:1902105	regulation of leukocyte differentiation	12/176	297/14875	0.040404	3.41483	4.59983	0.000219513	0.0356651	0.0305372	3707/7107/6599/57630/3662/6850/430/5777/4323/8111/8651/3976	12
GO:0090178	GO:0090178	regulation of establishment of planar polarity involved in neural tube closure	3/176	11/14875	0.272727	23.0501	8.00508	0.000250561	0.0379428	0.0324875	7474/1857/5754	3
GO:0002028	GO:0002028	regulation of sodium ion transport	6/176	75/14875	0.08	6.76136	5.47333	0.000258115	0.0379428	0.0324875	5581/5270/5774/1813/1272/5349	6
GO:0002274	GO:0002274	myeloid leukocyte activation	10/176	219/14875	0.0456621	3.85923	4.66433	0.000281898	0.0395554	0.0338682	2205/7107/5581/7474/3662/5169/6850/5777/5663/5880	10
GO:0015807	GO:0015807	L-amino acid transport	6/176	78/14875	0.0769231	6.50131	5.33032	0.000319771	0.0413539	0.0354082	5999/54716/2055/5663/55244/84889	6
GO:0090177	GO:0090177	establishment of planar polarity involved in neural tube closure	3/176	12/14875	0.25	21.1293	7.63293	0.000331179	0.0413539	0.0354082	7474/1857/5754	3
GO:0001935	GO:0001935	endothelial cell proliferation	8/176	147/14875	0.0544218	4.59957	4.79914	0.00036132	0.0413539	0.0354082	3676/3357/7474/9037/7060/654/4323/5613	8
GO:0002279	GO:0002279	mast cell activation involved in immune response	5/176	52/14875	0.0961538	8.12664	5.63306	0.000363051	0.0413539	0.0354082	2205/5169/6850/5777/5880	5
GO:0010634	GO:0010634	positive regulation of epithelial cell migration	8/176	148/14875	0.0540541	4.56849	4.77402	0.000378176	0.0413539	0.0354082	5581/7474/9037/23328/5168/8660/147372/54453	8
GO:0090175	GO:0090175	regulation of establishment of planar polarity	3/176	13/14875	0.230769	19.5039	7.30337	0.000426795	0.0413539	0.0354082	7474/1857/5754	3
GO:0046632	GO:0046632	alpha-beta T cell differentiation	7/176	115/14875	0.0608696	5.14452	4.88209	0.000431644	0.0413539	0.0354082	3707/57630/80758/3662/6850/430/8651	7
GO:0042446	GO:0042446	hormone biosynthetic process	5/176	54/14875	0.0925926	7.82565	5.4983	0.00043344	0.0413539	0.0354082	654/7923/1734/53905/64377	5
GO:0043410	GO:0043410	positive regulation of MAPK cascade	14/176	416/14875	0.0336538	2.84432	4.17485	0.000434231	0.0413539	0.0354082	25778/5581/1796/3357/7474/1857/57630/100133941/23328/6850/22943/1813/1000/3976	14
GO:0010975	GO:0010975	regulation of neuron projection development	14/176	417/14875	0.0335731	2.8375	4.16455	0.000444742	0.0413539	0.0354082	22906/7474/2049/9037/81545/5754/2534/84628/22943/349667/1272/5663/1000/80258	14
GO:0042098	GO:0042098	T cell proliferation	9/176	191/14875	0.0471204	3.98248	4.5394	0.000452322	0.0413539	0.0354082	57630/3109/100133941/2534/81704/6850/5777/5880/4478	9
GO:0002250	GO:0002250	adaptive immune response	14/176	418/14875	0.0334928	2.83071	4.15428	0.000455469	0.0413539	0.0354082	2205/54900/89857/81545/80758/3662/3109/2534/6850/430/81622/5777/3004/3560	14
GO:0015711	GO:0015711	organic anion transport	13/176	371/14875	0.0350404	2.96151	4.18659	0.000477128	0.0420375	0.0359934	5999/54716/80736/2055/6850/29988/51703/1813/8660/5663/55244/23539/84889	13
GO:0003333	GO:0003333	amino acid transmembrane transport	6/176	85/14875	0.0705882	5.96591	5.02401	0.000508652	0.0420375	0.0359934	5999/54716/2055/5663/55244/84889	6
GO:0050730	GO:0050730	regulation of peptidyl-tyrosine phosphorylation	9/176	198/14875	0.0454545	3.84168	4.4047	0.000586915	0.0420375	0.0359934	5581/7060/654/2534/5168/6850/5777/8651/3976	9
GO:0016055	GO:0016055	Wnt signaling pathway	14/176	429/14875	0.032634	2.75813	4.04327	0.000588837	0.0420375	0.0359934	7474/1857/9037/4163/5754/100133941/7088/22943/1813/5663/1277/1000/55959/6907	14
GO:0198738	GO:0198738	cell-cell signaling by wnt	14/176	430/14875	0.0325581	2.75172	4.03335	0.000602459	0.0420375	0.0359934	7474/1857/9037/4163/5754/100133941/7088/22943/1813/5663/1277/1000/55959/6907	14
GO:0045619	GO:0045619	regulation of lymphocyte differentiation	9/176	199/14875	0.0452261	3.82238	4.38596	0.000608573	0.0420375	0.0359934	3707/6599/57630/3662/6850/430/5777/4323/8651	9
GO:0001938	GO:0001938	positive regulation of endothelial cell proliferation	6/176	88/14875	0.0681818	5.76253	4.90303	0.00061217	0.0420375	0.0359934	3676/3357/7474/9037/7060/654	6
GO:1903706	GO:1903706	regulation of hemopoiesis	13/176	382/14875	0.0340314	2.87623	4.06505	0.000627351	0.0420375	0.0359934	440712/3707/7107/6599/57630/3662/6850/430/5777/4323/8111/8651/3976	13
GO:0018212	GO:0018212	peptidyl-tyrosine modification	10/176	243/14875	0.0411523	3.47807	4.26178	0.000638875	0.0420375	0.0359934	5581/7060/654/2534/8460/5168/6850/5777/8651/3976	10
GO:0002696	GO:0002696	positive regulation of leukocyte activation	12/176	335/14875	0.0358209	3.02748	4.10698	0.000648634	0.0420375	0.0359934	3707/6599/7474/3109/100133941/2534/81704/6850/5777/8660/4323/8651	12
GO:0031346	GO:0031346	positive regulation of cell projection organization	12/176	336/14875	0.0357143	3.01847	4.09496	0.000665844	0.0420375	0.0359934	22906/7474/1857/9037/81545/5754/2534/26053/5168/1272/54869/5880	12
GO:0038065	GO:0038065	collagen-activated signaling pathway	3/176	15/14875	0.2	16.9034	6.74299	0.000667262	0.0420375	0.0359934	6850/1277/1288	3
GO:0042249	GO:0042249	establishment of planar polarity of embryonic epithelium	3/176	15/14875	0.2	16.9034	6.74299	0.000667262	0.0420375	0.0359934	7474/1857/5754	3
GO:0150011	GO:0150011	regulation of neuron projection arborization	3/176	15/14875	0.2	16.9034	6.74299	0.000667262	0.0420375	0.0359934	7474/1857/84628	3
GO:2000696	GO:2000696	regulation of epithelial cell differentiation involved in kidney development	3/176	15/14875	0.2	16.9034	6.74299	0.000667262	0.0420375	0.0359934	100133941/3976/5613	3
GO:0007264	GO:0007264	small GTPase-mediated signal transduction	15/176	489/14875	0.0306748	2.59255	3.91835	0.00071299	0.04402	0.0376909	3707/1796/390/1281/26053/100271927/80728/81704/19/28511/54869/54453/10287/5880/2245	15
GO:1903037	GO:1903037	regulation of leukocyte cell-cell adhesion	12/176	340/14875	0.0352941	2.98295	4.04735	0.000738568	0.0447051	0.0382775	54900/3707/3676/6599/3109/100133941/2534/81704/6850/430/5777/8651	12
GO:0046942	GO:0046942	carboxylic acid transport	11/176	295/14875	0.0372881	3.15148	4.0841	0.0007837	0.0457607	0.0391813	5999/54716/2055/6850/51703/1813/8660/5663/55244/23539/84889	11
GO:0015849	GO:0015849	organic acid transport	11/176	296/14875	0.0371622	3.14084	4.07091	0.000805734	0.0457607	0.0391813	5999/54716/2055/6850/51703/1813/8660/5663/55244/23539/84889	11
GO:0002275	GO:0002275	myeloid cell activation involved in immune response	6/176	93/14875	0.0645161	5.45271	4.71331	0.000820235	0.0457607	0.0391813	2205/5581/5169/6850/5777/5880	6
GO:0045576	GO:0045576	mast cell activation	5/176	62/14875	0.0806452	6.81589	5.02131	0.000821917	0.0457607	0.0391813	2205/5169/6850/5777/5880	5
GO:2000406	GO:2000406	positive regulation of T cell migration	4/176	36/14875	0.111111	9.39078	5.51541	0.000830125	0.0457607	0.0391813	3676/7474/81704/430	4
GO:0050673	GO:0050673	epithelial cell proliferation	13/176	395/14875	0.0329114	2.78157	3.92685	0.000854686	0.046288	0.0396328	3676/3357/7474/9037/7060/4163/654/1813/8660/4323/5663/55959/5613	13
GO:0070661	GO:0070661	leukocyte proliferation	11/176	299/14875	0.0367893	3.10932	4.03168	0.000874949	0.0465684	0.0398729	57630/3109/100133941/2534/5169/81704/6850/5777/8660/5880/4478	11
GO:0050867	GO:0050867	positive regulation of cell activation	12/176	351/14875	0.034188	2.88947	3.91992	0.000973676	0.0495954	0.0424647	3707/6599/7474/3109/100133941/2534/81704/6850/5777/8660/4323/8651	12
GO:0002029	GO:0002029	desensitization of G protein-coupled receptor signaling pathway	3/176	17/14875	0.176471	14.9148	6.28126	0.000980019	0.0495954	0.0424647	3357/1813/157	3
GO:0045198	GO:0045198	establishment of epithelial cell apical/basal polarity	3/176	17/14875	0.176471	14.9148	6.28126	0.000980019	0.0495954	0.0424647	7474/5754/4478	3
