## Extended Data Table 10 for "Multimodal data analysis reveals asynchronous aging dynamics across female reproductive organs"

### Sheet: EDT10
Extended Data Table 10-Ovary. Enrichments for clusters. Functional Enrichment with Gene Ontology for gene clustered according to their aging dynamics (Fig 4 C-E, Ext Data Fig 5-6). Background is all genes expressed in the organ.
Cluster 1 (N=361)
	ID	Description	GeneRatio	BgRatio	RichFactor	FoldEnrichment	zScore	pvalue	p.adjust	qvalue	geneID	Count
GO:0007059	GO:0007059	chromosome segregation	26/315	401/14873	0.0648379	3.06138	6.15538	4.34516e-07	0.00155209	0.00143024	8289/11004/27436/151246/2177/10051/4085/79682/64105/9232/9587/9275/983/23063/3832/7405/29127/9133/9493/672/93323/22974/79980/81610/11065/8239	26
GO:0072012	GO:0072012	glomerulus vasculature development	7/315	28/14873	0.25	11.804	8.41708	1.44464e-06	0.00213882	0.00197091	947/358/285/7010/5175/4854/5155	7
GO:0061437	GO:0061437	renal system vasculature development	7/315	30/14873	0.233333	11.017	8.07845	2.39509e-06	0.00213882	0.00197091	947/358/285/7010/5175/4854/5155	7
GO:0061440	GO:0061440	kidney vasculature development	7/315	30/14873	0.233333	11.017	8.07845	2.39509e-06	0.00213882	0.00197091	947/358/285/7010/5175/4854/5155	7
GO:0003158	GO:0003158	endothelium development	13/315	129/14873	0.100775	4.75819	6.30601	3.50588e-06	0.0025046	0.00230797	7075/1901/2702/947/81792/654/4855/5138/54538/1003/5175/26051/54345	13
GO:0098813	GO:0098813	nuclear chromosome segregation	20/315	298/14873	0.0671141	3.16885	5.56317	5.77987e-06	0.00344095	0.00317082	8289/11004/27436/2177/10051/4085/64105/9232/9587/9275/983/23063/3832/29127/9133/9493/22974/79980/81610/11065	20
GO:0003094	GO:0003094	glomerular filtration	6/315	24/14873	0.25	11.804	7.79165	8.39483e-06	0.00428376	0.00394747	2702/947/221395/358/4643/5155	6
GO:0001935	GO:0001935	endothelial cell proliferation	13/315	147/14873	0.0884354	4.17555	5.69147	1.47424e-05	0.00590941	0.00544549	7075/947/2624/9037/6678/654/7010/51162/6387/2321/6776/26051/5155	13
GO:0001936	GO:0001936	regulation of endothelial cell proliferation	12/315	126/14873	0.0952381	4.49675	5.79812	1.48893e-05	0.00590941	0.00544549	7075/2624/9037/6678/654/7010/51162/6387/2321/6776/26051/5155	12
GO:0097205	GO:0097205	renal filtration	6/315	27/14873	0.222222	10.4924	7.26178	1.74991e-05	0.00625067	0.00575996	2702/947/221395/358/4643/5155	6
GO:0007229	GO:0007229	integrin-mediated signaling pathway	11/315	109/14873	0.100917	4.7649	5.80302	1.9574e-05	0.00635621	0.00585722	9636/10451/3915/55679/3655/2335/3680/961/1490/2530/3911	11
GO:1901976	GO:1901976	regulation of cell cycle checkpoint	7/315	44/14873	0.159091	7.51162	6.3628	3.49628e-05	0.0104073	0.00959025	580/4085/9587/5888/10116/55159/672	7
GO:0001667	GO:0001667	ameboidal-type cell migration	22/315	407/14873	0.0540541	2.55221	4.67049	5.79935e-05	0.014919	0.0137478	2335/2624/9037/6678/4223/358/285/7010/29941/161198/2530/5641/1003/5336/6776/114757/1000/10501/6615/3911/54345/5155	22
GO:0032835	GO:0032835	glomerulus development	8/315	64/14873	0.125	5.90198	5.7808	5.84731e-05	0.014919	0.0137478	947/358/285/7010/4643/5175/4854/5155	8
GO:2000001	GO:2000001	regulation of DNA damage checkpoint	5/315	21/14873	0.238095	11.2419	6.90853	6.35575e-05	0.0151352	0.013947	580/5888/10116/55159/672	5
GO:0051438	GO:0051438	regulation of ubiquitin-protein transferase activity	6/315	35/14873	0.171429	8.09415	6.18067	8.32022e-05	0.0179093	0.0165034	4085/9532/648/10116/4092/11065	6
GO:0000819	GO:0000819	sister chromatid segregation	15/315	225/14873	0.0666667	3.14772	4.77496	9.24034e-05	0.0179093	0.0165034	8289/11004/27436/10051/4085/64105/9587/9275/983/23063/3832/29127/9493/22974/11065	15
GO:0052652	GO:0052652	cyclic purine nucleotide metabolic process	6/315	36/14873	0.166667	7.86931	6.06989	9.80814e-05	0.0179093	0.0165034	8654/2983/5138/196883/5141/5143	6
GO:0001938	GO:0001938	positive regulation of endothelial cell proliferation	9/315	88/14873	0.102273	4.8289	5.29899	0.00010072	0.0179093	0.0165034	2624/9037/654/7010/51162/6387/6776/26051/5155	9
GO:0003014	GO:0003014	renal system process	10/315	109/14873	0.0917431	4.33173	5.13535	0.00010529	0.0179093	0.0165034	2702/947/4883/221395/358/5641/4643/6338/5155/554	10
GO:0045446	GO:0045446	endothelial cell differentiation	10/315	109/14873	0.0917431	4.33173	5.13535	0.00010529	0.0179093	0.0165034	7075/1901/654/4855/5138/54538/1003/5175/26051/54345	10
GO:0009187	GO:0009187	cyclic nucleotide metabolic process	6/315	37/14873	0.162162	7.65663	5.96329	0.000115001	0.0186719	0.0172061	8654/2983/5138/196883/5141/5143	6
GO:0034329	GO:0034329	cell junction assembly	21/315	406/14873	0.0517241	2.4422	4.334	0.000158008	0.0241664	0.0222692	2702/3915/3655/2335/3556/287/7010/90952/1108/55901/5911/64403/1003/22899/10052/5175/1000/4092/6615/85358/57502	21
GO:0009214	GO:0009214	cyclic nucleotide catabolic process	4/315	14/14873	0.285714	13.4902	6.87748	0.000167066	0.0241664	0.0222692	8654/5138/5141/5143	4
GO:0000070	GO:0000070	mitotic sister chromatid segregation	13/315	186/14873	0.0698925	3.30003	4.64316	0.000169138	0.0241664	0.0222692	11004/27436/10051/4085/64105/9587/983/23063/3832/29127/9493/22974/11065	13
GO:0045216	GO:0045216	cell-cell junction organization	13/315	190/14873	0.0684211	3.23056	4.55169	0.00020876	0.0286804	0.0264288	2702/55679/287/654/90952/64403/1003/10052/5175/1000/4092/6615/57502	13
GO:1901342	GO:1901342	regulation of vasculature development	16/315	272/14873	0.0588235	2.7774	4.3518	0.000232242	0.0307248	0.0283127	7075/947/2624/9037/641700/6678/358/285/7010/6387/3087/2321/1284/1003/672/26051	16
GO:0008015	GO:0008015	blood circulation	23/315	483/14873	0.047619	2.24837	4.10277	0.000259814	0.0331448	0.0305427	2702/3680/287/8654/2983/4883/654/5350/7010/6387/89797/5138/2313/2643/6338/1003/10052/6909/4092/3270/7137/5155/554	23
GO:1901989	GO:1901989	positive regulation of cell cycle phase transition	9/315	103/14873	0.0873786	4.12566	4.6823	0.000335482	0.0402986	0.0371349	5087/9587/2146/983/2735/5336/6909/81610/11065	9
GO:0031589	GO:0031589	cell-substrate adhesion	18/315	339/14873	0.0530973	2.50704	4.12877	0.000338454	0.0402986	0.0371349	3915/947/55679/3655/2335/3680/81792/10085/1490/948/285/7010/7450/55901/6614/3911/7074/5155	18
GO:0090068	GO:0090068	positive regulation of cell cycle process	14/315	227/14873	0.061674	2.91199	4.27001	0.000351796	0.040536	0.0373537	5087/10051/4085/9587/2146/983/29127/2735/9493/5336/6909/81610/11065/5155	14
GO:1904018	GO:1904018	positive regulation of vasculature development	11/315	151/14873	0.0728477	3.43957	4.43207	0.00037327	0.0416662	0.0383952	7075/947/2624/9037/358/285/7010/6387/2321/1003/672	11
GO:1901987	GO:1901987	regulation of cell cycle phase transition	20/315	407/14873	0.04914	2.32019	3.97236	0.000438359	0.047449	0.043724	8289/5087/580/2177/84126/4085/9587/9275/835/2146/983/2735/5888/10116/55159/5336/672/6909/81610/11065	20
Cluster2 (N=605)
	ID	Description	GeneRatio	BgRatio	RichFactor	FoldEnrichment	zScore	pvalue	p.adjust	qvalue	geneID	Count
GO:0006397	GO:0006397	mRNA processing	36/518	464/14873	0.0775862	2.22768	5.10359	6.19957e-06	0.0173041	0.0171711	5511/10657/23248/55660/23451/57461/81608/2483/285672/3550/54439/134353/3187/8899/25862/988/51362/51631/25962/3190/84991/64852/84811/9169/9416/9733/255967/22938/91603/22794/8161/8570/51340/24148/1859/27336	36
GO:0008380	GO:0008380	RNA splicing	34/518	435/14873	0.0781609	2.24418	5.00292	9.62678e-06	0.0173041	0.0171711	5511/10657/117143/10625/55660/23451/57461/2483/285672/3550/57396/3187/8899/25862/988/51362/51631/25962/3190/84991/84811/9169/9416/9733/51637/22938/91603/22794/8161/8570/51340/24148/1859/27336	34
GO:0000375	GO:0000375	RNA splicing, via transesterification reactions	26/518	299/14873	0.0869565	2.49673	4.96634	1.77671e-05	0.0212909	0.0211272	10657/55660/23451/57461/2483/3550/3187/8899/25862/988/51362/51631/3190/84991/84811/9169/9416/9733/22938/22794/8161/8570/51340/24148/1859/27336	26
GO:0006403	GO:0006403	RNA localization	19/518	190/14873	0.1	2.87124	4.93112	3.65084e-05	0.0236497	0.0234679	10657/7175/23180/29072/53371/92345/167227/51808/8658/57097/636/51637/9688/22794/79902/8570/8480/24148/4600	19
GO:0000377	GO:0000377	RNA splicing, via transesterification reactions with bulged adenosine as nucleophile	25/518	295/14873	0.0847458	2.43325	4.72315	3.9471e-05	0.0236497	0.0234679	10657/55660/23451/57461/2483/3550/3187/8899/25862/988/51362/51631/3190/84991/84811/9169/9416/9733/22938/22794/8161/51340/24148/1859/27336	25
GO:0000398	GO:0000398	mRNA splicing, via spliceosome	25/518	295/14873	0.0847458	2.43325	4.72315	3.9471e-05	0.0236497	0.0234679	10657/55660/23451/57461/2483/3550/3187/8899/25862/988/51362/51631/3190/84991/84811/9169/9416/9733/22938/22794/8161/51340/24148/1859/27336	25
GO:0043928	GO:0043928	exonucleolytic catabolism of deadenylated mRNA	5/518	13/14873	0.384615	11.0432	6.8815	5.12912e-05	0.0263417	0.0261392	5393/167227/9337/57472/51010	5
GO:1905207	GO:1905207	regulation of cardiocyte differentiation	6/518	22/14873	0.272727	7.83064	6.09036	8.03437e-05	0.0361045	0.035827	4208/8841/64321/144165/10818/4089	6
GO:0034728	GO:0034728	nucleosome organization	12/518	94/14873	0.12766	3.66541	4.9244	9.96291e-05	0.0397963	0.0394904	5928/4678/29072/6599/8294/1616/54108/6418/51773/9733/6605/3021	12
Cluster8 (N=154)
	ID	Description	GeneRatio	BgRatio	RichFactor	FoldEnrichment	zScore	pvalue	p.adjust	qvalue	geneID	Count
GO:0045454	GO:0045454	cell redox homeostasis	5/131	39/14873	0.128205	14.5557	7.99037	2.22313e-05	0.0448917	0.0411389	9588/388962/2876/7295/55829	5
GO:0007584	GO:0007584	response to nutrient	8/131	145/14873	0.0551724	6.26396	6.00437	4.23784e-05	0.0448917	0.0411389	178/2876/64332/590/6423/4131/1268/3371	8
GO:1902305	GO:1902305	regulation of sodium ion transmembrane transport	5/131	51/14873	0.0980392	11.1308	6.83154	8.33505e-05	0.0448917	0.0411389	481/27347/6324/5349/6640	5
GO:0051593	GO:0051593	response to folic acid	3/131	11/14873	0.272727	30.9639	9.37127	0.000104642	0.0448917	0.0411389	2876/64332/590	3
GO:0098754	GO:0098754	detoxification	7/131	127/14873	0.0551181	6.2578	5.60933	0.000130243	0.0448917	0.0411389	9588/2876/7295/4257/55829/4502/4495	7
GO:0006941	GO:0006941	striated muscle contraction	8/131	173/14873	0.0462428	5.25014	5.30042	0.000146352	0.0448917	0.0411389	481/274/5144/147/23336/6324/6640/59272	8
GO:0009636	GO:0009636	response to toxic substance	9/131	221/14873	0.040724	4.62357	5.11595	0.000147881	0.0448917	0.0411389	9588/6382/2876/4131/7295/4257/55829/4502/4495	9
GO:0060047	GO:0060047	heart contraction	9/131	226/14873	0.039823	4.52128	5.02832	0.000174966	0.0448917	0.0411389	27129/481/274/2876/5144/147/6324/6640/59272	9
GO:0060048	GO:0060048	cardiac muscle contraction	7/131	134/14873	0.0522388	5.9309	5.40489	0.000181828	0.0448917	0.0411389	481/274/5144/147/6324/6640/59272	7
GO:0008016	GO:0008016	regulation of heart contraction	8/131	186/14873	0.0430108	4.8832	5.02368	0.000240341	0.0448917	0.0411389	27129/481/274/5144/147/6324/6640/59272	8
GO:0003015	GO:0003015	heart process	9/131	236/14873	0.0381356	4.3297	4.86046	0.000241647	0.0448917	0.0411389	27129/481/274/2876/5144/147/6324/6640/59272	9
GO:1903522	GO:1903522	regulation of blood circulation	9/131	236/14873	0.0381356	4.3297	4.86046	0.000241647	0.0448917	0.0411389	27129/481/274/5144/147/6324/146/6640/59272	9
GO:0030199	GO:0030199	collagen fibril organization	5/131	65/14873	0.0769231	8.73341	5.89009	0.000265613	0.0448917	0.0411389	1805/23127/9508/6423/5345	5
GO:0006873	GO:0006873	intracellular monoatomic ion homeostasis	13/131	472/14873	0.0275424	3.12701	4.42675	0.000270186	0.0448917	0.0411389	2827/5538/481/388962/27347/5144/1268/6363/4502/4495/83636/2280/7052	13
GO:0034762	GO:0034762	regulation of transmembrane transport	12/131	411/14873	0.0291971	3.31487	4.48617	0.000276654	0.0448917	0.0411389	8682/481/274/27347/5144/8013/55829/6324/5349/2280/6640/59272	12
GO:0008015	GO:0008015	blood circulation	13/131	483/14873	0.0269151	3.05579	4.32976	0.000337147	0.0475159	0.0435437	27129/481/274/27347/2876/5144/147/1268/5345/6324/146/6640/59272	13
GO:0061687	GO:0061687	detoxification of inorganic compound	3/131	16/14873	0.1875	21.2877	7.65366	0.000343875	0.0475159	0.0435437	7295/4502/4495	3
GO:0055117	GO:0055117	regulation of cardiac muscle contraction	5/131	69/14873	0.0724638	8.22713	5.67209	0.000351391	0.0475159	0.0435437	481/274/5144/147/59272	5
Cluster10 (N=25)
	ID	Description	GeneRatio	BgRatio	RichFactor	FoldEnrichment	zScore	pvalue	p.adjust	qvalue	geneID	Count
GO:0022602	GO:0022602	ovulation cycle process	2025-03-19	47/14873	0.0638298	49.9653	12.0244	2.76603e-05	0.0125854	0.00949185	2661/7784/268	3
GO:0042698	GO:0042698	ovulation cycle	2025-03-19	66/14873	0.0454545	35.5813	10.0698	7.68713e-05	0.0174882	0.0131895	2661/7784/268	3
GO:0048477	GO:0048477	oogenesis	2025-03-19	89/14873	0.0337079	26.3862	8.59084	0.000187265	0.0233471	0.0176082	2661/7784/268	3
GO:0008585	GO:0008585	female gonad development	2025-03-19	95/14873	0.0315789	24.7197	8.29473	0.00022714	0.0233471	0.0176082	2661/7784/268	3
GO:0046545	GO:0046545	development of primary female sexual characteristics	2025-03-19	99/14873	0.030303	23.7209	8.11211	0.000256561	0.0233471	0.0176082	2661/7784/268	3
GO:0046660	GO:0046660	female sex differentiation	2025-03-19	112/14873	0.0267857	20.9676	7.58606	0.000368921	0.0279765	0.0210997	2661/7784/268	3
GO:0007292	GO:0007292	female gamete generation	2025-03-19	137/14873	0.0218978	17.1414	6.78814	0.000665012	0.0432258	0.0326006	2661/7784/268	3
