## Extended Data Table 11 for "Multimodal data analysis reveals asynchronous aging dynamics across female reproductive organs"

### Sheet: EDT11
Extended Data Table 11. Differentially expressed with age genes in vagina and their cluster attribution + Enrichment with GO:BP for the significantly enriched cluster
Enrichment for Cluster 2 (N=19)
	ID	Description	GeneRatio	BgRatio	RichFactor	FoldEnrichment	zScore	pvalue	p.adjust	qvalue	geneID	Count
GO:0098698	GO:0098698	postsynaptic specialization assembly	2025-02-12	28/15118	0.0714286	89.9881	13.2836	0.000215837	0.038797	0.0239011	84628/57622	2
GO:0099068	GO:0099068	postsynapse assembly	2025-02-12	39/15118	0.0512821	64.6068	11.2098	0.00042106	0.038797	0.0239011	84628/57622	2
GO:0099084	GO:0099084	postsynaptic specialization organization	2025-02-12	44/15118	0.0454545	57.2652	10.5342	0.000536364	0.038797	0.0239011	84628/57622	2
Differentially expressed with age genes in Vagina
Formula: Expression (log2cpm) ∼ HardyScale + IschemicTime + RIN + Cohort + NucIsoBatch +ExonicRate + PEER1 + PEER2 + Age + Ancestry +BMI + epithelium + lamina_propria
Gene	logFC	AveExpr	t	P.Value	adj.P.Val	B	AvgTPM	MedianTPM	VarTPM	gene.name.x	cluster
ENSG00000250337.8	0.0639908	0.316694	6.18756	6.8895e-09	0.000126457	9.31987	0.830126	0.576857	2.50246	PURPL	cluster1
ENSG00000136114.17	-0.0178624	3.26757	-5.47891	2.03927e-07	0.00187154	5.58502	3.12181	3.05457	22.6863	THSD1	cluster2
ENSG00000196358.12	-0.0257158	0.984529	-5.26562	5.39869e-07	0.0033031	4.98965	1.15427	1.08096	1.55412	NTNG2	cluster2
ENSG00000277954.1	0.0319925	2.32473	5.04281	1.45609e-06	0.00445443	3.84614	2.22851	2.19958	25.643	ENSG00000277954	cluster1
ENSG00000177989.14	-0.0238535	3.50431	-5.08305	1.2196e-06	0.00445443	3.79576	4.68517	4.66529	232.314	ODF3B	cluster2
ENSG00000177614.11	-0.0484073	2.82835	-5.04679	1.43089e-06	0.00445443	3.77404	1.59773	1.51435	29.937	PGBD5	cluster2
ENSG00000227959.2	0.0220239	0.68147	4.74745	5.20559e-06	0.0119436	2.8267	1.86584	1.95732	3.87035	ENSG00000227959	cluster2
ENSG00000228784.9	0.0197968	2.61714	4.75438	5.05518e-06	0.0119436	2.59017	1.89604	1.77705	10.793	LINC00954	cluster1
ENSG00000233006.8	0.0127593	2.0499	4.7099	6.0994e-06	0.0123621	2.50227	2.03505	2.04015	3.26142	MIR3936HG	cluster1
ENSG00000289615.1	-0.0430282	-2.4687	-4.56181	1.13046e-05	0.0148211	2.39232	0.873554	0.829981	0.588287	ENSG00000289615	cluster2
ENSG00000145242.14	-0.0355584	1.08841	-4.64273	8.082e-06	0.0123621	2.35668	0.888831	0.739489	2.14171	EPHA5	cluster2
ENSG00000164237.9	0.0157803	3.44033	4.66385	7.39981e-06	0.0123621	2.06181	2.95446	3.16825	36.9702	CMBL	cluster1
ENSG00000131080.15	0.0205903	3.40214	4.65222	7.76812e-06	0.0123621	2.0226	3.186	3.2218	87.2791	EDA2R	cluster1
ENSG00000153558.16	-0.0114923	3.16043	-4.59686	9.77999e-06	0.0138086	1.84895	2.54155	2.55593	16.907	FBXL2	cluster1
ENSG00000132465.12	0.0839675	2.6213	4.50317	1.43818e-05	0.0175986	1.58061	3.82883	3.53249	11936.8	JCHAIN	cluster1
ENSG00000081818.4	0.0143611	2.52808	4.43923	1.86549e-05	0.0214006	1.34692	2.40907	2.3915	13.2151	PCDHB4	cluster1
ENSG00000204021.5	-0.055269	-1.97882	-4.27128	3.65125e-05	0.030463	1.22382	1.17267	0.744846	15.3755	LIPK	cluster2
ENSG00000010438.17	-0.0681064	2.36495	-4.34509	2.72394e-05	0.0277766	1.01123	4.01628	4.88662	2450	PRSS3	cluster2
ENSG00000166670.10	0.105017	-1.57227	4.21121	4.62279e-05	0.0341517	0.959553	1.40668	0.43354	440.187	MMP10	cluster1
ENSG00000143786.8	0.0157164	1.51168	4.28026	3.524e-05	0.030463	0.889403	1.26821	1.12025	1.7797	CNIH3	cluster1
ENSG00000204071.11	0.0485268	-1.77173	4.1678	5.47455e-05	0.0370971	0.817419	1.02324	0.666402	6.76231	TCEAL6	cluster1
ENSG00000143196.5	0.0270692	7.16466	4.40873	2.11016e-05	0.0227836	0.76113	7.78151	7.8803	273043	DPT	cluster1
ENSG00000021826.18	0.0201004	1.35637	4.22506	4.37892e-05	0.0341517	0.701046	1.05076	0.947912	0.554342	CPS1	cluster1
ENSG00000288736.1	0.029653	-0.464914	4.13972	6.1034e-05	0.0370971	0.582935	1.18367	1.04541	1.49255	ENSG00000288736	cluster1
ENSG00000289436.1	0.0220374	-0.338455	4.1418	6.05462e-05	0.0370971	0.577492	1.51595	1.49375	3.50459	ENSG00000289436	cluster1
ENSG00000186462.9	0.0147538	2.25731	4.20962	4.65156e-05	0.0341517	0.515996	2.63847	2.63105	19.1397	NAP1L2	cluster1
ENSG00000162542.14	0.0116201	4.79499	4.32375	2.96573e-05	0.0286506	0.487718	4.28096	4.31016	36.5391	TMCO4	cluster1
ENSG00000025708.14	-0.0261399	5.21318	-4.27171	3.64507e-05	0.030463	0.245518	6.09319	5.98622	5486.65	TYMP	cluster2
ENSG00000155265.11	-0.0269299	2.81993	-4.15681	5.71278e-05	0.0370971	0.21992	2.04981	2.10364	16.2465	GOLGA7B	cluster2
ENSG00000181072.12	0.0551111	-0.259941	4.03622	9.07295e-05	0.0438524	0.183762	0.711589	0.378216	6.16272	CHRM2	cluster1
ENSG00000122420.10	0.0227973	3.68959	4.19197	4.98323e-05	0.0351797	0.177112	2.89415	2.83753	92.054	PTGFR	cluster1
ENSG00000159784.18	-0.0211174	1.52308	-4.05484	8.45262e-05	0.0438524	0.0516073	1.25109	1.15831	3.14099	FAM131B	cluster2
ENSG00000076344.16	-0.0246883	3.3755	-4.13294	6.26538e-05	0.0370971	0.0214085	4.12216	4.21809	535.732	RGS11	cluster2
ENSG00000249684.6	0.0310531	1.30587	4.03606	9.07868e-05	0.0438524	0.010918	1.76654	1.6559	8.68836	ENSG00000249684	cluster2
ENSG00000007908.16	-0.0505727	3.13597	-4.1012	7.07958e-05	0.0393775	-0.0470125	2.97381	2.94928	506.451	SELE	cluster2
ENSG00000162669.16	0.0246627	0.395612	3.98787	0.000108933	0.0476686	-0.0593079	0.971098	0.851247	1.23199	HFM1	cluster1
ENSG00000186235.12	-0.0279957	0.231779	-3.97744	0.000113292	0.0476686	-0.0791638	0.985367	0.888834	0.848253	LINC02610	cluster2
ENSG00000175198.17	0.0114187	4.38355	4.1229	6.51266e-05	0.0373562	-0.207118	3.52617	3.56434	13.7181	PCCA	cluster1
ENSG00000198756.12	0.0260168	1.75966	3.98627	0.00010959	0.0476686	-0.227596	1.37291	1.08089	18.6712	COLGALT2	cluster1
ENSG00000175538.11	0.0152074	2.37721	4.00783	0.000101032	0.0475496	-0.244645	2.54986	2.57087	15.5244	KCNE3	cluster1
ENSG00000128011.5	-0.0171724	1.12497	-3.9549	0.000123288	0.0491946	-0.258626	1.43538	1.44002	0.774747	LRFN1	cluster2
ENSG00000228594.4	-0.0252302	1.80986	-3.97516	0.00011427	0.0476686	-0.274418	2.58075	2.78464	26.6129	FNDC10	cluster2
ENSG00000140511.12	-0.018501	4.41652	-4.08421	7.5561e-05	0.0407918	-0.354487	4.22521	4.21086	162.028	HAPLN3	cluster2
ENSG00000167034.10	0.0265646	1.98307	3.94657	0.000127194	0.0496733	-0.401454	2.14772	2.17235	8.85733	NKX3-1	cluster1
ENSG00000172915.20	0.0172036	4.65561	4.04682	8.71494e-05	0.0438524	-0.526293	2.21847	2.30917	15.341	NBEA	cluster1
ENSG00000187634.13	0.0320665	3.07955	3.95709	0.000122284	0.0491946	-0.557037	3.03354	2.95738	167.899	SAMD11	cluster1
ENSG00000163071.11	0.0156801	3.5968	3.98049	0.000112001	0.0476686	-0.577883	3.05783	3.03001	26.3016	SPATA18	cluster1
