## Extended Data Table 12 for "Multimodal data analysis reveals asynchronous aging dynamics across female reproductive organs"

### Sheet: EDT12
Extended Data Table 12. Differentially expressed with age genes in breast
Differentially expressed with age genes in Breast Mammary Tissue
Formula: Expression (log2cpm) ∼ HardyScale + IschemicTime + RIN + Cohort + NucIsoBatch +ExonicRate + PEER1 + PEER2 + Age + Ancestry +BMI + lobule + adipocyte
Gene	logFC	AveExpr	t	P.Value	adj.P.Val	B	AvgTPM	MedianTPM	VarTPM	gene.name.x
ENSG00000139200.14	-0.0466098	0.126976	-5.79691	3.83022e-08	0.000431947	7.47233	1.12081	0.885168	6.41734	PIANP
ENSG00000196109.9	0.0264761	1.01922	5.75192	4.76631e-08	0.000431947	7.15492	1.10905	1.09185	0.419492	ZNF676
ENSG00000117154.12	0.0319973	1.77827	5.03999	1.31859e-06	0.00796646	3.81884	2.34608	2.4042	20.7087	IGSF21
ENSG00000183888.4	0.0498191	-0.392423	4.94105	2.04608e-06	0.00927128	3.65981	1.13915	1.02135	5.20333	SRARP
ENSG00000212743.2	-0.0221689	0.0968297	-4.69116	6.0493e-06	0.0164888	2.55723	1.12739	1.07556	0.632896	LINC02656
ENSG00000177839.7	0.0127136	1.45884	4.6791	6.3681e-06	0.0164888	2.34054	1.38121	1.36633	0.46005	PCDHB9
ENSG00000163491.17	0.0432436	3.09793	4.68954	6.09115e-06	0.0164888	2.11236	1.91246	1.80965	28.5209	NEK10
ENSG00000186526.13	0.085126	-1.53521	4.44954	1.66419e-05	0.0301634	1.76497	1.00122	0.315783	98.2347	CYP4F8
ENSG00000198848.13	0.0308232	4.95552	4.51761	1.25601e-05	0.0252947	1.10625	5.02637	4.97986	1694.23	CES1
ENSG00000081087.15	0.00866981	5.2696	4.5192	1.24771e-05	0.0252947	1.08778	4.27522	4.29536	29.9577	OSTM1
