## Extended Data Table 13 for "Multimodal data analysis reveals asynchronous aging dynamics across female reproductive organs"

### Sheet: EDT13
Extended Data Table 13. Reproductive studies description: sources of data for the targeted selection for the reproductive GWAS included.
Trait	Category	Sample size	Ancestry	PMID	Gene list source
Age at menopause	Aging	201323	European	34349265	Manually curated (see PMID)
Age at menarche	Aging	632955	European	38951643	Manually curated (see PMID)
AMH	Hormonal	9668	European	38815977	GCST90428625
Bioavailable testosterone	Hormonal	382988	European	32042192	GCST90012104
SHBG	Hormonal	370125	European	32042192	GCST90012111
Estradiol	Hormonal	206927	European	32042192	GCST90012105
Uterine fibroids	Medical	426558	European	31649266	GCST009158
Polycystic ovary syndrome	Medical	21,570 cases and 523,971 controls	Multi-ancestry	Preprint https://www.medrxiv.org/content/10.1101/2024.04.18.24306020v1	Manually curated (see PMID)
Pelvic organ prolapse	Medical	28,086 cases and 546,291 controls	European	35739095	Manually curated (see PMID)
Endometriosis	Medical	60,674 cases and 701,926 controls	European, East Asian	36914876	GCST90205183
Polyps of the female genital tract	Medical	6984 cases and 420 993 controls	European	39986329	Manually curated (see PMID)
Ovarian cysts	Medical	293618	European	40069456	Manually curated (see PMID)
