## Extended Data Table 14 for "Multimodal data analysis reveals asynchronous aging dynamics across female reproductive organs"

### Sheet: EDT14
Extended Data Table 14. Results for the GWAS enrichment (Fisher’s test) between DEGs with age in each reproductive organ or tissue and the selected GWAS studies
		(tissues and traits with at least 1 overlapping gene are shown)
Trait	Tissue	GWAS_Genes_a	Non_GWAS_b	Non_DEGs_in_GWAS_c	Non_DEGs_and_Non_GWAS_d	P_Value	Odds_Ratio	CI_Lower	CI_Upper	P_Adjusted_FDR
Age at Menopause	Uterus	45	4111	180	13537	0.266573	0.82323	0.578992	1.14922	0.770662
Age at Menopause	Ovary	29	2387	198	15102	0.770662	0.926638	0.603328	1.37671	0.770662
Age at Menopause	Myometrium	16	1152	208	16344	0.68458	1.09132	0.61022	1.8227	0.770662
Age at Menarche	Uterus	161	3995	386	13331	0.000681441	1.3918	1.14677	1.68306	0.00272576
Age at Menarche	Ovary	94	2322	454	14846	0.0190892	1.32377	1.04406	1.6641	0.0381783
Age at Menarche	Vagina	1	46	558	17745	1	0.691338	0.0171048	4.06483	1
Age at Menarche	Myometrium	41	1127	501	16051	0.334069	1.16552	0.821444	1.61454	0.445425
Bioavailable testosterone levels	Uterus	64	4092	175	13542	0.190803	1.2103	0.892373	1.62396	0.254404
Bioavailable testosterone levels	Ovary	40	2376	197	15103	0.152279	1.29063	0.892281	1.82632	0.254404
Bioavailable testosterone levels	Vagina	2	45	240	18063	0.127455	3.34456	0.390819	12.9348	0.254404
Bioavailable testosterone levels	Myometrium	17	1151	221	16331	0.692885	1.09139	0.622222	1.79581	0.692885
Estradiol levels	Uterus	5	4151	4	13713	0.0365219	4.12855	0.888297	20.8152	0.0547828
Estradiol levels	Ovary	2	2414	9	15291	0.6537	1.40759	0.14788	6.80637	0.6537
Estradiol levels	Vagina	1	46	9	18294	0.025326	44.088	0.986943	329.403	0.0547828
Sex hormone-binding globulin levels	Uterus	165	3991	452	13265	0.041527	1.21332	1.00537	1.45856	0.0830541
Sex hormone-binding globulin levels	Ovary	107	2309	503	14797	0.0056607	1.36319	1.09089	1.69093	0.0226428
Sex hormone-binding globulin levels	Vagina	3	44	631	17672	0.220922	1.90946	0.378254	5.98204	0.294563
Sex hormone-binding globulin levels	Myometrium	42	1126	572	15980	0.803659	1.04207	0.738527	1.43614	0.803659
Uterine fibroids	Uterus	11	4145	42	13675	0.74688	0.864073	0.400846	1.70969	1
Uterine fibroids	Ovary	5	2411	47	15253	0.543037	0.673037	0.208695	1.68716	1
Uterine fibroids	Myometrium	3	1165	50	16502	1	0.84989	0.169292	2.63685	1
Anti-Müllerian hormone levels	Ovary	1	2415	6	15294	1	1.0555	0.0229371	8.70558	1
Endometriosis	Uterus	5	4151	25	13692	0.517854	0.659722	0.197114	1.75597	1
Endometriosis	Ovary	4	2412	27	15273	1	0.938082	0.238316	2.69554	1
Endometriosis	Myometrium	2	1166	28	16524	1	1.01225	0.116706	4.02268	1
Polycystic Ovary Syndrome	Uterus	8	4148	16	13701	0.233198	1.65147	0.611434	4.09327	0.233198
Polycystic Ovary Syndrome	Ovary	6	2410	19	15281	0.140681	2.00227	0.653794	5.22182	0.233198
Polycystic Ovary Syndrome	Myometrium	3	1165	20	16532	0.190733	2.12832	0.404445	7.19216	0.233198
Female genital tract polyps	Uterus	3	4153	10	13707	1	0.990151	0.175018	3.84786	1
Female genital tract polyps	Ovary	1	2415	12	15288	1	0.527552	0.0123388	3.56865	1
Female genital tract polyps	Myometrium	2	1166	11	16541	0.209785	2.57906	0.277466	11.8418	0.629355
Ovarian cysts	Uterus	4	4152	16	13701	1	0.824975	0.200595	2.55932	1
Ovarian cysts	Ovary	3	2413	16	15284	0.736883	1.1876	0.221591	4.15357	1
Ovarian cysts	Myometrium	1	1167	19	16533	1	0.745636	0.0179301	4.69879	1
Pelvic organ prolapse	Uterus	12	4144	32	13685	0.591356	1.23837	0.580278	2.47254	0.663921
Pelvic organ prolapse	Ovary	7	2409	38	15262	0.663921	1.16702	0.439258	2.64927	0.663921
Pelvic organ prolapse	Vagina	1	46	47	18256	0.115965	8.44074	0.204985	51.7183	0.23193
Pelvic organ prolapse	Myometrium	8	1160	36	16516	0.00735729	3.16364	1.26727	6.94149	0.0294292
