## Extended Data Table 15 for "Multimodal data analysis reveals asynchronous aging dynamics across female reproductive organs"

### Sheet: EDT15
Extended Data Table 15. Image filtering terms. For each organ we removed from the analyses the mislabeled images based on GTEx histopatholgical annotations.
Organ	Terms in annotation that led to exclusion
Uterus:	“not uterus”, “no uterus”, “ectocervix”, or “endocervix”
Ovary	“not ovary”, “no ovarian”, “no ovary”, “fallopian tube”
Vagina	“endocervix”, “ectocervix”, “not vagina”, “no vagina"
Breast	“not breast” or “no breast”
Endocervix	"2 are endometrium", "ECTOCERVIX", "3 ectocervix", "lower uterine segment", "1 withendometrium", "ectocervical mucosa", "1 is ectocervix", "1 piece ectocervix".
Ectocervix	"ENDOCERVIX", "endocervical mucosa both", "Few minute endocervical glands noted", "Autolyzed endocervical glands", "endocervical mucoa", "one with single layer endocervical mucosa", "endo and ectocervical mucosa", "labeled endocervix".
Fallopian Tube	"Not tube", "Not fallopian tube", "not fallopian tube", "NO fallopian", "No tube", "not tube", "no tube".
All	“re-label”, “re-classification”, "origin unknown"
Additional: "atrophic">=1 reproductive organ in <35 removed from training of the CNNs and ViTs	"GTEX-1399S", "GTEX-1PIEJ", "GTEX-QDT8", "GTEX-S7SF", "GTEX-1R9JW" , "GTEX-P4PP"
