## Extended Data Table 16 for "Multimodal data analysis reveals asynchronous aging dynamics across female reproductive organs"

### Sheet: EDT16
Extended Data Table 16. Number of tiles per organ and per tissue: Total available and numbers that entered into analyses.
Total number of tiles per slide that entered into proportion estimations
Tissue	Total_Images	Total_Tiles	Mean_Tiles_Per_Image	Standard_Deviation_Tiles_Per_Image	Median_tiles
Vagina	272	73601919	270595	92016	256434
Ovary	252	55835589	221570	85178.8	205387
Uterus	234	56560057	241710	95614.8	230812
Endocervix	42	7915036	188453	109262	161301
Ectocervix	38	7168614	188648	104127	154902
FallopianTube	43	2676609	62246.7	35370	52325
Sampled total number of tiles per tissue that entered into the variance partition, MOFA and classification analyses (Downsampled for computational time and to avoid oversampling of a predominant tissue)
Organ	Tissue	Number of tiles
Vagina	vessels	247651
Vagina	epithelium	106335
Vagina	lamina_propria	244677
Vagina	stroma	256000
Endocervix	vessels	27605
Endocervix	stroma	32000
Endocervix	glandular_epithelium	25771
Ovary	corpora	172290
Ovary	cortex	241702
Ovary	medulla	222765
Ovary	vessels	244428
Ectocervix	glands	8724
Ectocervix	stroma	31000
Ectocervix	vessels	30421
Ectocervix	epithelium	13536
FallopianTube	lumen	14088
FallopianTube	adipose	7265
FallopianTube	stroma	33000
FallopianTube	smooth_muscle	33000
FallopianTube	vessels	26366
FallopianTube	epithelium	20591
Uterus	vessels	211635
Uterus	endometrium	64839
Uterus	myometrium	221000
BreastMammaryTissue	duct	63998
BreastMammaryTissue	stroma	281926
BreastMammaryTissue	adipocyte	282911
BreastMammaryTissue	nerve	20287
BreastMammaryTissue	lobule	112035
