## Extended Data Table 17 for "Multimodal data analysis reveals asynchronous aging dynamics across female reproductive organs"

### Sheet: EDT17
Extended Data Table 17. Davies’ test for proportions of each tissue of each organ across ages, to test the non-linearity of the trajectories.
Organ	Tissue	p_value
Uterus	myometrium	0.335238
Uterus	endometrium	0.20861
Uterus	vessels	1
Ovary	cortex	0.314753
Ovary	corpora	0.453972
Ovary	medulla	0.217136
Ovary	vessels	0.994292
Vagina	epithelium	0.7912
Vagina	lamina_propria	0.743682
Vagina	vessels	0.281306
Vagina	stroma	0.950976
BreastMammaryTissue	adipocyte	0.214267
BreastMammaryTissue	lobule	0.690317
BreastMammaryTissue	duct	0.267571
BreastMammaryTissue	stroma	0.0895182
BreastMammaryTissue	nerve	0.791613
BreastMammaryTissue	gynecomastoid_hyperplasia	0.363382
CervixEndocervix	vessels	0.000748469
CervixEndocervix	glandular_epithelium	0.223931
CervixEndocervix	stroma	0.0121921
CervixEctocervix	epithelium	1
CervixEctocervix	stroma	0.682362
CervixEctocervix	vessels	0.142088
CervixEctocervix	glands	0.628449
FallopianTube	vessels	0.0351766
FallopianTube	lumen	0.826013
FallopianTube	smooth_muscle	0.822135
FallopianTube	epithelium	0.388018
FallopianTube	stroma	0.412513
