## Extended Data Table 18 for "Multimodal data analysis reveals asynchronous aging dynamics across female reproductive organs"

### Sheet: EDT18
Extended Data Table 18. Deconvolution accuracy measured with Spearman R coefficient an root-mean-square error (RMSE)
between the simulated bulk data from the test set and the deconvoluted single-cell data from the training set.
Organ	Iteration	Spearman R	RMSE
Uterus	5	0.683	0.242
Uterus	25	0.65	0.323
Uterus	50	0.65	0.317
Ovary	5	0.893	0.062
Ovary	25	0.893	0.064
Ovary	50	0.821	0.049
